# Meta-analysis of transcriptomes of SARS-Cov2 infected human lung epithelial cells identifies transmembrane serine proteases co-expressed with ACE2 and biological processes related to viral entry, immunity, inflammation and cellular stress

**DOI:** 10.1101/2020.05.12.091314

**Authors:** Wasco Wruck, James Adjaye

## Abstract

The COVID-19 pandemic resulting from the severe acute respiratory syndrome coronavirus 2 (SARS-CoV-2) which emerged in December 2019 in the Chinese city of Wuhan in the province Hubei has placed immense burden on national economies and global health. At present neither vaccination nor therapies are available although several antiviral agents such as remdesivir, originally an Ebola drug, nelfinavir, an HIV-1 protease inhibitor and other drugs such as lopinavir have been evaluated. Here, we performed a meta-analysis of RNA-sequencing data from three studies employing human lung epithelial cells. Of these one focused on lung epithelial cells infected with SARS-CoV-2. We aimed at identifying genes co-expressed with angiotensin I converting enzyme 2 (ACE2) the human cell entry receptor of SARS-CoV-2, and unveiled several genes correlated or inversely correlated with high significance, among the most significant of these was the transmembrane serine protease 4 (TMPRSS4). Serine proteases are known to be involved in the infection process by priming the virus spike protein. Pathway analysis revealed papilloma virus infection amongst the most significantly correlated pathways. Gene Ontologies revealed regulation of viral life cycle, immune responses, pro-inflammatory responses-several interleukins such as IL6, IL1, IL20 and IL33, IFI16 regulating the interferon response to a virus, chemo-attraction of macrophages, last and not least cellular stress resulting from activated Reactive Oxygen Species. We believe that this dataset will aid in a better understanding of the molecular mechanism(s) underlying COVID-19.
