## Supplementary Table 1 for "Meta-analysis of transcriptomes of SARS-Cov2 infected human lung epithelial cells identifies transmembrane serine proteases co-expressed with ACE2 and biological processes related to viral entry, immunity, inflammation and cellular stress"

### Sheet: samples_all
sample	treatment	GEO_sample	GEO_accession	cell description
SARS004_mock_3	mock_treated	GSM4432378	GSE147507	primary human bronchial epithelial cells
SARS004_mock_2	mock_treated	GSM4432379	GSE147507	primary human bronchial epithelial cells
SARS004_mock_1	mock_treated	GSM4432380	GSE147507	primary human bronchial epithelial cells
SARS004_CoV2_3	SARS-CoV-2 infected	GSM4432381	GSE147507	primary human bronchial epithelial cells
SARS004_CoV2_2	SARS-CoV-2 infected	GSM4432382	GSE147507	primary human bronchial epithelial cells
SARS004_CoV2_1	SARS-CoV-2 infected	GSM4432383	GSE147507	primary human bronchial epithelial cells
CoV002.mock3.indexG3	mock_treated	GSM4432384	GSE147507	Lung adenocarcinoma A549
CoV002.mock2.indexG2	mock_treated	GSM4432385	GSE147507	Lung adenocarcinoma A550
CoV002.mock1.indexG1	mock_treated	GSM4432386	GSE147507	Lung adenocarcinoma A551
CoV002.CoV2.3.indexG6	SARS-CoV-2 infected	GSM4432387	GSE147507	Lung adenocarcinoma A552
CoV002.CoV2.2.indexG5	SARS-CoV-2 infected	GSM4432388	GSE147507	Lung adenocarcinoma A553
CoV002.CoV2.1.indexG4	SARS-CoV-2 infected	GSM4432389	GSE147507	Lung adenocarcinoma A554
svRNA184.mock.3.indexF3	mock_treated	GSM4432390	GSE147507	Lung adenocarcinoma A555
svRNA184.mock.1.indexF1	mock_treated	GSM4432391	GSE147507	Lung adenocarcinoma A556
svRNA184.RSV.3.indexH9	RSV infected	GSM4432392	GSE147507	Lung adenocarcinoma A557
svRNA184.RSV.1.indexF4	RSV infected	GSM4432393	GSE147507	Lung adenocarcinoma A558
X3_9_mock1_13	mock_treated_9h	GSM4432394	GSE147507	Lung adenocarcinoma A559
X3_9_mock2_14	mock_treated_9h	GSM4432395	GSE147507	Lung adenocarcinoma A560
X3_9_wt1_15	IAV infected 9h	GSM4432396	GSE147507	Lung adenocarcinoma A561
X3_9_wt2_16	IAV infected 9h	GSM4432397	GSE147507	Lung adenocarcinoma A562
P7703_122	Control_7D	GSM4386940	GSE146482	Bronchial epithelial cell line
P7703_123	Control_7D	GSM4386941	GSE146482	Bronchial epithelial cell line
P7703_124	Control_7D	GSM4386942	GSE146482	Bronchial epithelial cell line
P7703_143	Control_28D	GSM4386961	GSE146482	Bronchial epithelial cell line
P7703_144	Control_28D	GSM4386962	GSE146482	Bronchial epithelial cell line
P7703_145	Control_28D	GSM4386963	GSE146482	Bronchial epithelial cell line
P7703_501	Control	GSM4386979	GSE146482	Bronchial epithelial cell line
P7703_502	Control	GSM4386980	GSE146482	Bronchial epithelial cell line
P7703_503	Control	GSM4386981	GSE146482	Bronchial epithelial cell line
DGM.12942_d1	Control	GSM2257976	GSE85121	small airway epithelium brushing
DGM.11213_d1	Control	GSM2257977	GSE85121	small airway epithelium brushing
DGM.00342_d1	Control	GSM2257978	GSE85121	small airway epithelium brushing
DGM.12942_d7	E-cigarette	GSM2257986	GSE85121	small airway epithelium brushing
DGM.11213_d7	E-cigarette	GSM2257987	GSE85121	small airway epithelium brushing
DGM.00342_d7	E-cigarette	GSM2257988	GSE85121	small airway epithelium brushing
DGM.12941_d1	Control	GSM2257969	GSE85121	small airway epithelium brushing
DGM.13029_d1	Control	GSM2257970	GSE85121	small airway epithelium brushing
DGM.12971_d1	Control	GSM2257971	GSE85121	small airway epithelium brushing
DGM.13039_d1	Control	GSM2257972	GSE85121	small airway epithelium brushing
DGM.13050_d1	Control	GSM2257973	GSE85121	small airway epithelium brushing
DGM.01774_d1	Control	GSM2257974	GSE85121	small airway epithelium brushing
DGM.00244_d1	Control	GSM2257975	GSE85121	small airway epithelium brushing
DGM.12941_d7	E-cigarette	GSM2257979	GSE85121	small airway epithelium brushing
DGM.12971_d7	E-cigarette	GSM2257981	GSE85121	small airway epithelium brushing
DGM.13039_d7	E-cigarette	GSM2257982	GSE85121	small airway epithelium brushing
DGM.13050_d7	E-cigarette	GSM2257983	GSE85121	small airway epithelium brushing
DGM.00244_d7	E-cigarette	GSM2257985	GSE85121	small airway epithelium brushing
DGM.13029_d7	E-cigarette	GSM2257980	GSE85121	small airway epithelium brushing
DGM.01774_d7	E-cigarette	GSM2257984	GSE85121	small airway epithelium brushing
