## Supplementary Table 2 for "Meta-analysis of transcriptomes of SARS-Cov2 infected human lung epithelial cells identifies transmembrane serine proteases co-expressed with ACE2 and biological processes related to viral entry, immunity, inflammation and cellular stress"

### Sheet: correlation_all
sample	SARS004_mock_3	SARS004_mock_2	SARS004_mock_1	SARS004_CoV2_3	SARS004_CoV2_2	SARS004_CoV2_1	CoV002.mock3.indexG3	CoV002.mock2.indexG2	CoV002.mock1.indexG1	CoV002.CoV2.3.indexG6	CoV002.CoV2.2.indexG5	CoV002.CoV2.1.indexG4	svRNA184.mock.3.indexF3	svRNA184.mock.1.indexF1	svRNA184.RSV.3.indexH9	svRNA184.RSV.1.indexF4	X3_9_mock1_13	X3_9_mock2_14	X3_9_wt1_15	X3_9_wt2_16	P7703_122	P7703_123	P7703_124	P7703_143	P7703_144	P7703_145	P7703_501	P7703_502	P7703_503	DGM.12942_d1	DGM.11213_d1	DGM.00342_d1	DGM.12942_d7	DGM.11213_d7	DGM.00342_d7	DGM.12941_d1	DGM.13029_d1	DGM.12971_d1	DGM.13039_d1	DGM.13050_d1	DGM.01774_d1	DGM.00244_d1	DGM.12941_d7	DGM.12971_d7	DGM.13039_d7	DGM.13050_d7	DGM.00244_d7	DGM.13029_d7	DGM.01774_d7
SARS004_mock_3	1	0.996374	0.99492	0.991423	0.993377	0.993619	0.833306	0.832251	0.832377	0.83784	0.835427	0.834676	0.795882	0.807855	0.797848	0.793469	0.833088	0.836909	0.831502	0.832997	0.90598	0.920378	0.912328	0.898131	0.898426	0.91281	0.942752	0.934746	0.930783	0.915486	0.919852	0.91477	0.921073	0.915395	0.899697	0.918137	0.924818	0.916217	0.917861	0.919432	0.918789	0.919095	0.912481	0.820337	0.835625	0.820725	0.915856	0.92198	0.920476
SARS004_mock_2	0.996374	1	0.995218	0.992009	0.991956	0.992396	0.832803	0.831785	0.831396	0.836871	0.834598	0.834165	0.798838	0.810917	0.801879	0.796691	0.831806	0.835431	0.826235	0.830539	0.901058	0.918068	0.911768	0.899192	0.898965	0.911084	0.943416	0.93716	0.934107	0.915845	0.919973	0.914589	0.920947	0.915354	0.900461	0.917012	0.924018	0.916702	0.918156	0.919079	0.918453	0.919191	0.912242	0.821181	0.836188	0.820706	0.915411	0.921455	0.9193
SARS004_mock_1	0.99492	0.995218	1	0.988373	0.991006	0.990702	0.833962	0.832077	0.830606	0.841262	0.835414	0.834686	0.790343	0.805975	0.792673	0.785636	0.835564	0.840497	0.840519	0.837279	0.912354	0.920701	0.910636	0.895858	0.894391	0.911982	0.941517	0.934348	0.927638	0.914148	0.919714	0.915387	0.920505	0.915038	0.897027	0.917958	0.924561	0.915142	0.916141	0.920329	0.918498	0.917647	0.911101	0.820202	0.838475	0.821179	0.915104	0.921899	0.920361
SARS004_CoV2_3	0.991423	0.992009	0.988373	1	0.994365	0.995897	0.808038	0.807715	0.807954	0.810847	0.811428	0.810814	0.777818	0.787262	0.784674	0.78201	0.804141	0.806951	0.795628	0.803737	0.879441	0.902494	0.898739	0.887128	0.887641	0.895468	0.926554	0.921016	0.920521	0.89982	0.902316	0.897815	0.90487	0.898169	0.889	0.902185	0.908059	0.898925	0.906503	0.902012	0.901944	0.90112	0.898539	0.795668	0.808012	0.795063	0.898402	0.904304	0.905182
SARS004_CoV2_2	0.993377	0.991956	0.991006	0.994365	1	0.997603	0.800993	0.800062	0.799922	0.807801	0.80454	0.803773	0.764486	0.777311	0.771248	0.766709	0.799435	0.804129	0.805059	0.80205	0.89024	0.901426	0.891955	0.875191	0.875624	0.891939	0.925087	0.917265	0.911274	0.894303	0.898388	0.894824	0.900452	0.893772	0.880652	0.899482	0.904396	0.894338	0.900907	0.899267	0.897886	0.896504	0.893416	0.78849	0.804554	0.789723	0.894425	0.90077	0.901712
SARS004_CoV2_1	0.993619	0.992396	0.990702	0.995897	0.997603	1	0.804057	0.803419	0.803413	0.809677	0.807603	0.806846	0.768855	0.780252	0.77563	0.771844	0.801932	0.806086	0.803443	0.803788	0.888344	0.90306	0.895215	0.879841	0.880379	0.894386	0.925705	0.918321	0.913847	0.896339	0.900445	0.896437	0.902469	0.896429	0.883914	0.901323	0.906403	0.896479	0.902979	0.900868	0.900058	0.898746	0.895784	0.791428	0.80621	0.791937	0.896382	0.902828	0.903675
CoV002.mock3.indexG3	0.833306	0.832803	0.833962	0.808038	0.800993	0.804057	1	0.998415	0.997228	0.995237	0.997326	0.997337	0.945282	0.954674	0.932521	0.931675	0.988443	0.987136	0.944713	0.976721	0.919742	0.95006	0.952295	0.962763	0.96272	0.965139	0.933649	0.924717	0.932927	0.953767	0.956761	0.949254	0.950593	0.95236	0.940713	0.950382	0.950971	0.952524	0.93113	0.948262	0.958296	0.946205	0.954034	0.974373	0.972078	0.974077	0.941458	0.956792	0.952912
CoV002.mock2.indexG2	0.832251	0.831785	0.832077	0.807715	0.800062	0.803419	0.998415	1	0.997333	0.993531	0.99701	0.997037	0.947884	0.956005	0.934638	0.935029	0.986905	0.985155	0.940285	0.97436	0.916166	0.949293	0.952654	0.96305	0.963484	0.964459	0.933294	0.923974	0.933743	0.953364	0.955969	0.948431	0.950079	0.951949	0.941286	0.949768	0.950079	0.952636	0.931232	0.947744	0.957862	0.945656	0.953716	0.974466	0.970966	0.973696	0.940574	0.956107	0.95158
CoV002.mock1.indexG1	0.832377	0.831396	0.830606	0.807954	0.799922	0.803413	0.997228	0.997333	1	0.990982	0.99602	0.996438	0.946817	0.95364	0.933695	0.93496	0.985312	0.983018	0.936173	0.971669	0.912827	0.9478	0.951748	0.96224	0.963651	0.963336	0.932394	0.923419	0.93347	0.953033	0.95486	0.946895	0.949379	0.950869	0.940733	0.94847	0.948585	0.95099	0.930114	0.945625	0.956143	0.945417	0.953242	0.972981	0.968755	0.972347	0.939921	0.954694	0.951094
CoV002.CoV2.3.indexG6	0.83784	0.836871	0.841262	0.810847	0.807801	0.809677	0.995237	0.993531	0.990982	1	0.99634	0.995853	0.938692	0.952713	0.930163	0.925759	0.987766	0.989778	0.95997	0.980696	0.936181	0.955323	0.952854	0.960106	0.958123	0.967516	0.934616	0.924144	0.928345	0.95365	0.95763	0.952806	0.952246	0.952708	0.939961	0.953973	0.953929	0.953753	0.932481	0.952123	0.960631	0.94417	0.954696	0.973816	0.974287	0.973455	0.940864	0.959299	0.955149
CoV002.CoV2.2.indexG5	0.835427	0.834598	0.835414	0.811428	0.80454	0.807603	0.997326	0.99701	0.99602	0.99634	1	0.998689	0.947571	0.956701	0.938615	0.938062	0.987042	0.986633	0.945093	0.976155	0.922558	0.95321	0.955468	0.965086	0.965286	0.967608	0.934374	0.924452	0.933436	0.955797	0.957287	0.951546	0.952819	0.952879	0.944073	0.953335	0.953232	0.954438	0.934158	0.950376	0.960329	0.945577	0.956239	0.97603	0.972446	0.97464	0.940952	0.958584	0.95446
CoV002.CoV2.1.indexG4	0.834676	0.834165	0.834686	0.810814	0.803773	0.806846	0.997337	0.997037	0.996438	0.995853	0.998689	1	0.946928	0.956143	0.937859	0.937067	0.986766	0.986026	0.943709	0.975324	0.920877	0.952064	0.954614	0.96429	0.964654	0.966538	0.934294	0.925099	0.933796	0.955445	0.957059	0.950857	0.952057	0.952645	0.943512	0.952543	0.952173	0.95373	0.933262	0.949431	0.959483	0.94562	0.956092	0.975656	0.971882	0.974519	0.940839	0.95801	0.954212
svRNA184.mock.3.indexF3	0.795882	0.798838	0.790343	0.777818	0.764486	0.768855	0.945282	0.947884	0.946817	0.938692	0.947571	0.946928	1	0.99428	0.982974	0.982207	0.932851	0.931305	0.870186	0.917331	0.862466	0.912461	0.924568	0.944344	0.944945	0.933491	0.903752	0.894192	0.914976	0.925074	0.923762	0.918929	0.924835	0.922301	0.920743	0.914303	0.916084	0.931012	0.912526	0.918449	0.929655	0.912594	0.921355	0.951962	0.942156	0.942775	0.903861	0.925638	0.911369
svRNA184.mock.1.indexF1	0.807855	0.810917	0.805975	0.787262	0.777311	0.780252	0.954674	0.956005	0.95364	0.952713	0.956701	0.956143	0.99428	1	0.980328	0.976282	0.945443	0.945315	0.893415	0.93178	0.884479	0.924058	0.931617	0.948676	0.948095	0.943216	0.91504	0.90511	0.920987	0.934223	0.933514	0.930246	0.934553	0.931058	0.927093	0.925449	0.927139	0.939911	0.92076	0.929943	0.93925	0.921196	0.930574	0.959318	0.95284	0.951851	0.914026	0.936098	0.922696
svRNA184.RSV.3.indexH9	0.797848	0.801879	0.792673	0.784674	0.771248	0.77563	0.932521	0.934638	0.933695	0.930163	0.938615	0.937859	0.982974	0.980328	1	0.991565	0.918345	0.918783	0.85999	0.905528	0.861453	0.910423	0.922046	0.940464	0.940642	0.929552	0.899371	0.890084	0.910251	0.921715	0.916784	0.917868	0.921309	0.914757	0.922684	0.912443	0.911949	0.925285	0.911322	0.91456	0.92609	0.905701	0.918573	0.942948	0.931648	0.934333	0.898029	0.920958	0.909405
svRNA184.RSV.1.indexF4	0.793469	0.796691	0.785636	0.78201	0.766709	0.771844	0.931675	0.935029	0.93496	0.925759	0.938062	0.937067	0.982207	0.976282	0.991565	1	0.914758	0.912593	0.847531	0.900535	0.849542	0.906029	0.920348	0.939858	0.941522	0.926422	0.896083	0.886085	0.909908	0.919072	0.912623	0.913495	0.917687	0.911485	0.921872	0.90893	0.909078	0.921665	0.909419	0.909961	0.921949	0.903114	0.915913	0.939909	0.926011	0.931504	0.894717	0.916855	0.906002
X3_9_mock1_13	0.833088	0.831806	0.835564	0.804141	0.799435	0.801932	0.988443	0.986905	0.985312	0.987766	0.987042	0.986766	0.932851	0.945443	0.918345	0.914758	1	0.995125	0.960162	0.984221	0.926583	0.948808	0.947442	0.954102	0.953546	0.960589	0.92916	0.919747	0.924522	0.950913	0.953417	0.945166	0.947812	0.949555	0.930969	0.947081	0.948708	0.94792	0.922824	0.94356	0.9552	0.943194	0.948334	0.968776	0.969732	0.967207	0.938891	0.953702	0.94879
X3_9_mock2_14	0.836909	0.835431	0.840497	0.806951	0.804129	0.806086	0.987136	0.985155	0.983018	0.989778	0.986633	0.986026	0.931305	0.945315	0.918783	0.912593	0.995125	1	0.968222	0.985844	0.935739	0.952849	0.949531	0.954048	0.952494	0.962592	0.929523	0.919044	0.922345	0.950478	0.954957	0.947939	0.949399	0.950951	0.931296	0.949815	0.950665	0.949442	0.924376	0.946506	0.95754	0.943207	0.949429	0.969154	0.970963	0.967102	0.939638	0.956079	0.950225
X3_9_wt1_15	0.831502	0.826235	0.840519	0.795628	0.805059	0.803443	0.944713	0.940285	0.936173	0.95997	0.945093	0.943709	0.870186	0.893415	0.85999	0.847531	0.960162	0.968222	1	0.973617	0.950287	0.934783	0.916921	0.910243	0.906395	0.93711	0.905508	0.891819	0.880463	0.92057	0.92839	0.924578	0.922332	0.923983	0.894095	0.927455	0.925328	0.919896	0.893744	0.92343	0.930041	0.913891	0.919647	0.926505	0.940719	0.929945	0.913554	0.930436	0.925705
X3_9_wt2_16	0.832997	0.830539	0.837279	0.803737	0.80205	0.803788	0.976721	0.97436	0.971669	0.980696	0.976155	0.975324	0.917331	0.93178	0.905528	0.900535	0.984221	0.985844	0.973617	1	0.935457	0.948328	0.943192	0.947607	0.944822	0.958305	0.920799	0.908944	0.910821	0.943157	0.946835	0.94301	0.942556	0.943751	0.925138	0.943762	0.944568	0.94172	0.918909	0.941981	0.949982	0.934089	0.941585	0.957774	0.963345	0.957929	0.931623	0.948978	0.943434
P7703_122	0.90598	0.901058	0.912354	0.879441	0.89024	0.888344	0.919742	0.916166	0.912827	0.936181	0.922558	0.920877	0.862466	0.884479	0.861453	0.849542	0.926583	0.935739	0.950287	0.935457	1	0.978236	0.957334	0.911582	0.904257	0.94019	0.914804	0.893224	0.88512	0.931792	0.938029	0.940881	0.939869	0.935178	0.913893	0.941833	0.942022	0.933919	0.920523	0.944187	0.943701	0.922056	0.932448	0.90914	0.922308	0.908787	0.923887	0.945381	0.940565
P7703_123	0.920378	0.918068	0.920701	0.902494	0.901426	0.90306	0.95006	0.949293	0.9478	0.955323	0.95321	0.952064	0.912461	0.924058	0.910423	0.906029	0.948808	0.952849	0.934783	0.948328	0.978236	1	0.994726	0.953659	0.950239	0.962876	0.935774	0.917149	0.925708	0.959522	0.962023	0.962797	0.964507	0.959845	0.950413	0.964271	0.966124	0.960712	0.950332	0.965908	0.968532	0.950039	0.960963	0.940322	0.943472	0.937291	0.948736	0.96908	0.964293
P7703_124	0.912328	0.911768	0.910636	0.898739	0.891955	0.895215	0.952295	0.952654	0.951748	0.952854	0.955468	0.954614	0.924568	0.931617	0.922046	0.920348	0.947442	0.949531	0.916921	0.943192	0.957334	0.994726	1	0.961629	0.958952	0.960663	0.931155	0.914316	0.930634	0.959294	0.960118	0.960125	0.963102	0.958654	0.954313	0.961413	0.964002	0.960737	0.951184	0.963663	0.967593	0.948832	0.960711	0.944028	0.94224	0.93874	0.94658	0.967083	0.96175
P7703_143	0.898131	0.899192	0.895858	0.887128	0.875191	0.879841	0.962763	0.96305	0.96224	0.960106	0.965086	0.96429	0.944344	0.948676	0.940464	0.939858	0.954102	0.954048	0.910243	0.947607	0.911582	0.953659	0.961629	1	0.996435	0.991107	0.944036	0.935672	0.949531	0.963012	0.963696	0.964014	0.965479	0.961067	0.961666	0.961164	0.966555	0.965762	0.956722	0.96463	0.970218	0.953821	0.963381	0.947839	0.945458	0.944225	0.949816	0.969273	0.962553
P7703_144	0.898426	0.898965	0.894391	0.887641	0.875624	0.880379	0.96272	0.963484	0.963651	0.958123	0.965286	0.964654	0.944945	0.948095	0.940642	0.941522	0.953546	0.952494	0.906395	0.944822	0.904257	0.950239	0.958952	0.996435	1	0.99072	0.946314	0.940166	0.952798	0.96373	0.963663	0.962701	0.964759	0.960874	0.961997	0.960116	0.964902	0.964706	0.955827	0.962003	0.969016	0.955739	0.963386	0.947366	0.943546	0.94432	0.950591	0.967965	0.962814
P7703_145	0.91281	0.911084	0.911982	0.895468	0.891939	0.894386	0.965139	0.964459	0.963336	0.967516	0.967608	0.966538	0.933491	0.943216	0.929552	0.926422	0.960589	0.962592	0.93711	0.958305	0.94019	0.962876	0.960663	0.991107	0.99072	1	0.956018	0.945606	0.948609	0.968251	0.970874	0.971075	0.971654	0.967402	0.961056	0.969354	0.973185	0.970425	0.959678	0.97109	0.975885	0.960718	0.968422	0.948447	0.951296	0.94747	0.957394	0.975834	0.9707
P7703_501	0.942752	0.943416	0.941517	0.926554	0.925087	0.925705	0.933649	0.933294	0.932394	0.934616	0.934374	0.934294	0.903752	0.91504	0.899371	0.896083	0.92916	0.929523	0.905508	0.920799	0.914804	0.935774	0.931155	0.944036	0.946314	0.956018	1	0.994503	0.992692	0.963909	0.966771	0.955357	0.961821	0.959678	0.943085	0.959605	0.962041	0.965549	0.953947	0.957819	0.962601	0.964792	0.959693	0.918025	0.929081	0.92034	0.957181	0.963155	0.96002
P7703_502	0.934746	0.93716	0.934348	0.921016	0.917265	0.918321	0.924717	0.923974	0.923419	0.924144	0.924452	0.925099	0.894192	0.90511	0.890084	0.886085	0.919747	0.919044	0.891819	0.908944	0.893224	0.917149	0.914316	0.935672	0.940166	0.945606	0.994503	1	0.992185	0.956705	0.95956	0.944297	0.952187	0.951797	0.932855	0.949308	0.951374	0.956101	0.94355	0.945386	0.952094	0.959202	0.951356	0.907317	0.919012	0.910942	0.951111	0.952898	0.950982
P7703_503	0.930783	0.934107	0.927638	0.920521	0.911274	0.913847	0.932927	0.933743	0.93347	0.928345	0.933436	0.933796	0.914976	0.920987	0.910251	0.909908	0.924522	0.922345	0.880463	0.910821	0.88512	0.925708	0.930634	0.949531	0.952798	0.948609	0.992692	0.992185	1	0.961263	0.962429	0.948862	0.956958	0.955722	0.944299	0.952675	0.95611	0.962547	0.951882	0.95111	0.958038	0.961799	0.956444	0.918704	0.924804	0.918843	0.952699	0.957406	0.953924
DGM.12942_d1	0.915486	0.915845	0.914148	0.89982	0.894303	0.896339	0.953767	0.953364	0.953033	0.95365	0.955797	0.955445	0.925074	0.934223	0.921715	0.919072	0.950913	0.950478	0.92057	0.943157	0.931792	0.959522	0.959294	0.963012	0.96373	0.968251	0.963909	0.956705	0.961263	1	0.967919	0.957195	0.982768	0.960225	0.943888	0.965317	0.956662	0.963122	0.943321	0.960059	0.966848	0.955316	0.964132	0.939307	0.942526	0.939839	0.947112	0.962606	0.960131
DGM.11213_d1	0.919852	0.919973	0.919714	0.902316	0.898388	0.900445	0.956761	0.955969	0.95486	0.95763	0.957287	0.957059	0.923762	0.933514	0.916784	0.912623	0.953417	0.954957	0.92839	0.946835	0.938029	0.962023	0.960118	0.963696	0.963663	0.970874	0.966771	0.95956	0.962429	0.967919	1	0.956126	0.964873	0.987795	0.940828	0.968054	0.9623	0.964029	0.945655	0.96065	0.971551	0.96428	0.965987	0.937969	0.945157	0.933572	0.956294	0.96731	0.964375
DGM.00342_d1	0.91477	0.914589	0.915387	0.897815	0.894824	0.896437	0.949254	0.948431	0.946895	0.952806	0.951546	0.950857	0.918929	0.930246	0.917868	0.913495	0.945166	0.947939	0.924578	0.94301	0.940881	0.962797	0.960125	0.964014	0.962701	0.971075	0.955357	0.944297	0.948862	0.957195	0.956126	1	0.960587	0.949148	0.980435	0.955212	0.961607	0.958008	0.95183	0.967896	0.963619	0.945452	0.949547	0.931523	0.934265	0.935193	0.937718	0.964683	0.961179
DGM.12942_d7	0.921073	0.920947	0.920505	0.90487	0.900452	0.902469	0.950593	0.950079	0.949379	0.952246	0.952819	0.952057	0.924835	0.934553	0.921309	0.917687	0.947812	0.949399	0.922332	0.942556	0.939869	0.964507	0.963102	0.965479	0.964759	0.971654	0.961821	0.952187	0.956958	0.982768	0.964873	0.960587	1	0.964437	0.942287	0.963593	0.962348	0.961706	0.953747	0.957739	0.968802	0.95667	0.962356	0.937277	0.9444	0.929102	0.956473	0.967738	0.961703
DGM.11213_d7	0.915395	0.915354	0.915038	0.898169	0.893772	0.896429	0.95236	0.951949	0.950869	0.952708	0.952879	0.952645	0.922301	0.931058	0.914757	0.911485	0.949555	0.950951	0.923983	0.943751	0.935178	0.959845	0.958654	0.961067	0.960874	0.967402	0.959678	0.951797	0.955722	0.960225	0.987795	0.949148	0.964437	1	0.933923	0.962504	0.957887	0.959712	0.941129	0.951432	0.968722	0.960227	0.96292	0.93498	0.941398	0.925715	0.958091	0.965395	0.96044
DGM.00342_d7	0.899697	0.900461	0.897027	0.889	0.880652	0.883914	0.940713	0.941286	0.940733	0.939961	0.944073	0.943512	0.920743	0.927093	0.922684	0.921872	0.930969	0.931296	0.894095	0.925138	0.913893	0.950413	0.954313	0.961666	0.961997	0.961056	0.943085	0.932855	0.944299	0.943888	0.940828	0.980435	0.942287	0.933923	1	0.938967	0.950119	0.951903	0.946725	0.959848	0.95008	0.931263	0.941678	0.926016	0.916922	0.933752	0.92089	0.953417	0.951548
DGM.12941_d1	0.918137	0.917012	0.917958	0.902185	0.899482	0.901323	0.950382	0.949768	0.94847	0.953973	0.953335	0.952543	0.914303	0.925449	0.912443	0.90893	0.947081	0.949815	0.927455	0.943762	0.941833	0.964271	0.961413	0.961164	0.960116	0.969354	0.959605	0.949308	0.952675	0.965317	0.968054	0.955212	0.963593	0.962504	0.938967	1	0.962295	0.957274	0.942335	0.958445	0.96614	0.951444	0.982556	0.93182	0.936791	0.93092	0.94842	0.965636	0.961313
DGM.13029_d1	0.924818	0.924018	0.924561	0.908059	0.904396	0.906403	0.950971	0.950079	0.948585	0.953929	0.953232	0.952173	0.916084	0.927139	0.911949	0.909078	0.948708	0.950665	0.925328	0.944568	0.942022	0.966124	0.964002	0.966555	0.964902	0.973185	0.962041	0.951374	0.95611	0.956662	0.9623	0.961607	0.962348	0.957887	0.950119	0.962295	1	0.961301	0.962989	0.961312	0.968671	0.962316	0.957152	0.931469	0.938335	0.926289	0.963337	0.982091	0.966046
DGM.12971_d1	0.916217	0.916702	0.915142	0.898925	0.894338	0.896479	0.952524	0.952636	0.95099	0.953753	0.954438	0.95373	0.931012	0.939911	0.925285	0.921665	0.94792	0.949442	0.919896	0.94172	0.933919	0.960712	0.960737	0.965762	0.964706	0.970425	0.965549	0.956101	0.962547	0.963122	0.964029	0.958008	0.961706	0.959712	0.951903	0.957274	0.961301	1	0.950998	0.965417	0.967344	0.955495	0.962028	0.95833	0.943702	0.940024	0.947372	0.965844	0.953011
DGM.13039_d1	0.917861	0.918156	0.916141	0.906503	0.900907	0.902979	0.93113	0.931232	0.930114	0.932481	0.934158	0.933262	0.912526	0.92076	0.911322	0.909419	0.922824	0.924376	0.893744	0.918909	0.920523	0.950332	0.951184	0.956722	0.955827	0.959678	0.953947	0.94355	0.951882	0.943321	0.945655	0.95183	0.953747	0.941129	0.946725	0.942335	0.962989	0.950998	1	0.955662	0.951265	0.944511	0.936124	0.912571	0.944598	0.910626	0.947526	0.947811	0.945132
DGM.13050_d1	0.919432	0.919079	0.920329	0.902012	0.899267	0.900868	0.948262	0.947744	0.945625	0.952123	0.950376	0.949431	0.918449	0.929943	0.91456	0.909961	0.94356	0.946506	0.92343	0.941981	0.944187	0.965908	0.963663	0.96463	0.962003	0.97109	0.957819	0.945386	0.95111	0.960059	0.96065	0.967896	0.957739	0.951432	0.959848	0.958445	0.961312	0.965417	0.955662	1	0.964267	0.944708	0.950777	0.931183	0.94055	0.952515	0.934418	0.965544	0.955801
DGM.01774_d1	0.918789	0.918453	0.918498	0.901944	0.897886	0.900058	0.958296	0.957862	0.956143	0.960631	0.960329	0.959483	0.929655	0.93925	0.92609	0.921949	0.9552	0.95754	0.930041	0.949982	0.943701	0.968532	0.967593	0.970218	0.969016	0.975885	0.962601	0.952094	0.958038	0.966848	0.971551	0.963619	0.968802	0.968722	0.95008	0.96614	0.968671	0.967344	0.951265	0.964267	1	0.957141	0.966467	0.944443	0.945237	0.937709	0.953824	0.974482	0.981022
DGM.00244_d1	0.919095	0.919191	0.917647	0.90112	0.896504	0.898746	0.946205	0.945656	0.945417	0.94417	0.945577	0.94562	0.912594	0.921196	0.905701	0.903114	0.943194	0.943207	0.913891	0.934089	0.922056	0.950039	0.948832	0.953821	0.955739	0.960718	0.964792	0.959202	0.961799	0.955316	0.96428	0.945452	0.95667	0.960227	0.931263	0.951444	0.962316	0.955495	0.944511	0.944708	0.957141	1	0.954435	0.920886	0.934032	0.919468	0.983953	0.960585	0.958952
DGM.12941_d7	0.912481	0.912242	0.911101	0.898539	0.893416	0.895784	0.954034	0.953716	0.953242	0.954696	0.956239	0.956092	0.921355	0.930574	0.918573	0.915913	0.948334	0.949429	0.919647	0.941585	0.932448	0.960963	0.960711	0.963381	0.963386	0.968422	0.959693	0.951356	0.956444	0.964132	0.965987	0.949547	0.962356	0.96292	0.941678	0.982556	0.957152	0.962028	0.936124	0.950777	0.966467	0.954435	1	0.94142	0.933627	0.936694	0.950476	0.966325	0.962622
DGM.12971_d7	0.820337	0.821181	0.820202	0.795668	0.78849	0.791428	0.974373	0.974466	0.972981	0.973816	0.97603	0.975656	0.951962	0.959318	0.942948	0.939909	0.968776	0.969154	0.926505	0.957774	0.90914	0.940322	0.944028	0.947839	0.947366	0.948447	0.918025	0.907317	0.918704	0.939307	0.937969	0.931523	0.937277	0.93498	0.926016	0.93182	0.931469	0.95833	0.912571	0.931183	0.944443	0.920886	0.94142	1	0.96141	0.961901	0.917141	0.940221	0.930337
DGM.13039_d7	0.835625	0.836188	0.838475	0.808012	0.804554	0.80621	0.972078	0.970966	0.968755	0.974287	0.972446	0.971882	0.942156	0.95284	0.931648	0.926011	0.969732	0.970963	0.940719	0.963345	0.922308	0.943472	0.94224	0.945458	0.943546	0.951296	0.929081	0.919012	0.924804	0.942526	0.945157	0.934265	0.9444	0.941398	0.916922	0.936791	0.938335	0.943702	0.944598	0.94055	0.945237	0.934032	0.933627	0.96141	1	0.958318	0.931348	0.941099	0.931329
DGM.13050_d7	0.820725	0.820706	0.821179	0.795063	0.789723	0.791937	0.974077	0.973696	0.972347	0.973455	0.97464	0.974519	0.942775	0.951851	0.934333	0.931504	0.967207	0.967102	0.929945	0.957929	0.908787	0.937291	0.93874	0.944225	0.94432	0.94747	0.92034	0.910942	0.918843	0.939839	0.933572	0.935193	0.929102	0.925715	0.933752	0.93092	0.926289	0.940024	0.910626	0.952515	0.937709	0.919468	0.936694	0.961901	0.958318	1	0.909694	0.940871	0.932077
DGM.00244_d7	0.915856	0.915411	0.915104	0.898402	0.894425	0.896382	0.941458	0.940574	0.939921	0.940864	0.940952	0.940839	0.903861	0.914026	0.898029	0.894717	0.938891	0.939638	0.913554	0.931623	0.923887	0.948736	0.94658	0.949816	0.950591	0.957394	0.957181	0.951111	0.952699	0.947112	0.956294	0.937718	0.956473	0.958091	0.92089	0.94842	0.963337	0.947372	0.947526	0.934418	0.953824	0.983953	0.950476	0.917141	0.931348	0.909694	1	0.955136	0.95544
DGM.13029_d7	0.92198	0.921455	0.921899	0.904304	0.90077	0.902828	0.956792	0.956107	0.954694	0.959299	0.958584	0.95801	0.925638	0.936098	0.920958	0.916855	0.953702	0.956079	0.930436	0.948978	0.945381	0.96908	0.967083	0.969273	0.967965	0.975834	0.963155	0.952898	0.957406	0.962606	0.96731	0.964683	0.967738	0.965395	0.953417	0.965636	0.982091	0.965844	0.947811	0.965544	0.974482	0.960585	0.966325	0.940221	0.941099	0.940871	0.955136	1	0.970198
DGM.01774_d7	0.920476	0.9193	0.920361	0.905182	0.901712	0.903675	0.952912	0.95158	0.951094	0.955149	0.95446	0.954212	0.911369	0.922696	0.909405	0.906002	0.94879	0.950225	0.925705	0.943434	0.940565	0.964293	0.96175	0.962553	0.962814	0.9707	0.96002	0.950982	0.953924	0.960131	0.964375	0.961179	0.961703	0.96044	0.951548	0.961313	0.966046	0.953011	0.945132	0.955801	0.981022	0.958952	0.962622	0.930337	0.931329	0.932077	0.95544	0.970198	1
