## Supplementary Table 4 for "Meta-analysis of transcriptomes of SARS-Cov2 infected human lung epithelial cells identifies transmembrane serine proteases co-expressed with ACE2 and biological processes related to viral entry, immunity, inflammation and cellular stress"

### Sheet: kegg_sig_pw.ACE2_correlated_symbols_bonf05
keggid	kegg_name	sig_pw	n_pw	n_all	n_sig	p_hyper	q_hyper	genes
hsa05100	Bacterial invasion of epithelial cells - Homo sapiens (human)	25	68	6906	752	1.55879e-08	4.42696e-06	ARHGAP10,ARPC1A,ARPC2,CBLB,CBLC,CD2AP,CDC42,CDH1,CLTB,CRKL,CTNNA1,ELMO3,FN1,GAB1,HCLS1,ITGA5,PIK3CD,PIK3R2,PIK3R3,PXN,SHC1,SHC4,WASF1,WASF2,WASL
hsa04360	Axon guidance - Homo sapiens (human)	39	174	6906	752	6.97865e-06	0.000615801	ABLIM3,BMPR2,CDC42,EFNB1,EFNB2,EPHA1,EPHA4,EPHB3,FYN,GNAI2,GSK3B,LIMK2,LRRC4,NCK1,NCK2,NFATC4,PAK6,PARD6G,PIK3CD,PIK3R2,PIK3R3,PPP3CA,PPP3CC,PRKCZ,RAC2,RASA1,ROBO1,ROCK1,RYK,SEMA3A,SEMA3F,SEMA4A,SEMA6A,SEMA7A,SSH2,SSH3,UNC5B,WNT4,WNT5B
hsa05202	Transcriptional misregulation in cancer - Homo sapiens (human)	40	181	6906	752	7.66765e-06	0.000615801	AFF1,BAK1,BCL11B,BMP2K,CCND2,CDK14,CDKN1A,DUSP6,ELK4,ETV6,FLI1,GADD45A,HDAC1,HDAC2,HMGA2,ITGB7,KDM6A,KLF3,LDB1,MAF,MAX,MDM2,MEF2C,MEIS1,MMP9,MYC,NFKBIZ,NGFR,NUPR1,PLAT,PLAU,PML,RELA,RUNX1,RUNX2,SIX4,SMAD1,SPINT1,SS18,TMPRSS2
hsa05165	Human papillomavirus infection - Homo sapiens (human)	59	309	6906	752	8.67325e-06	0.000615801	BAK1,CASP3,CCND2,CDC42,CDK6,CDKN1A,COL9A2,CREB1,DLG1,DLG3,EP300,FN1,FZD6,GSK3B,HDAC1,HDAC2,HDAC9,HES2,HEY1,ITGA2,ITGA5,ITGA6,ITGB4,ITGB6,ITGB7,ITGB8,JAG1,LAMA3,LAMB3,LAMC1,LAMC2,MAML2,MDM2,NOTCH1,NOTCH2,NOTCH3,PARD6G,PIK3CD,PIK3R2,PIK3R3,PPP2R3A,PRKACA,PRKCZ,PSEN1,PSMC1,PXN,RELA,SLC9A3R1,TCF7L1,THBS1,THBS2,TICAM1,TLR3,TNC,TNF,VEGFA,WNT10A,WNT4,WNT5B
hsa04144	Endocytosis - Homo sapiens (human)	45	226	6906	752	3.5812e-05	0.00203412	AP2M1,ARAP2,ARF3,ARPC1A,ARPC2,CAPZB,CBLB,CBLC,CDC42,CHMP1B,CHMP3,CHMP4B,CHMP4C,CLTB,EEA1,EPN3,EPS15L1,FGFR3,FOLR1,FOLR3,ITCH,LDLRAP1,MDM2,NEDD4L,PARD6G,PIP5K1A,PML,PRKCZ,PSD3,RAB11FIP1,RAB11FIP4,RAB5B,RAB7A,RAB8A,SH3GL1,SH3GLB1,SMAP2,SMURF1,STAMBP,VPS36,VPS37B,VPS4B,WASL,WIPF2,ZFYVE9
hsa05220	Chronic myeloid leukemia - Homo sapiens (human)	21	79	6906	752	7.24275e-05	0.00342823	BAK1,BCR,CBLB,CBLC,CDK6,CDKN1A,CDKN2A,CRKL,GADD45A,HDAC1,HDAC2,MDM2,MECOM,MYC,PIK3CD,PIK3R2,PIK3R3,RELA,RUNX1,SHC1,SHC4
hsa04621	NOD-like receptor signaling pathway - Homo sapiens (human)	33	164	6906	752	0.000317533	0.0128828	AIM2,ANTXR2,CARD16,CARD6,CASP1,CASP4,CDC42,CTSB,GABARAPL1,GBP3,IFI16,IL1B,MAPK10,MAPK13,MFN2,MYD88,NLRP1,OAS2,PANX1,PRKCD,PSTPIP1,RELA,RIPK1,RIPK3,RNASEL,TAB2,TAB3,TANK,TICAM1,TNF,TXN2,TXNIP,VDAC1
hsa05205	Proteoglycans in cancer - Homo sapiens (human)	38	201	6906	752	0.000431406	0.0153149	CASP3,CBLB,CBLC,CD44,CDC42,CDKN1A,DROSHA,FN1,FZD6,GAB1,HBEGF,HCLS1,ITGA2,ITGA5,MAPK13,MDM2,MMP9,MRAS,MYC,PDCD4,PIK3CD,PIK3R2,PIK3R3,PLAU,PRKACA,PXN,ROCK1,SDC4,SLC9A1,THBS1,TIAM1,TIMP3,TLR2,TNF,VEGFA,WNT10A,WNT4,WNT5B
hsa04115	p53 signaling pathway - Homo sapiens (human)	17	66	6906	752	0.000518764	0.0163699	CASP3,CCND2,CCNG2,CD82,CDK6,CDKN1A,CDKN2A,EI24,GADD45A,MDM2,PERP,SERPINB5,SESN2,SESN3,SFN,THBS1,ZMAT3
hsa05131	Shigellosis - Homo sapiens (human)	16	63	6906	752	0.000887632	0.0246721	ARPC1A,ARPC2,BTRC,CD44,CDC42,CRKL,ELMO3,HCLS1,ITGA5,MAPK10,MAPK13,RELA,ROCK1,WASF1,WASF2,WASL
hsa04510	Focal adhesion - Homo sapiens (human)	36	195	6906	752	0.000955611	0.0246721	CCND2,CDC42,COL9A2,CRKL,FN1,FYN,GSK3B,ITGA2,ITGA5,ITGA6,ITGB4,ITGB6,ITGB7,ITGB8,LAMA3,LAMB3,LAMC1,LAMC2,MAPK10,MYL12B,PAK6,PDGFC,PIK3CD,PIK3R2,PIK3R3,PXN,RAC2,RAP1A,ROCK1,SHC1,SHC4,THBS1,THBS2,TNC,VEGFA,VEGFC
hsa04145	Phagosome - Homo sapiens (human)	26	128	6906	752	0.00115256	0.0272774	ATP6V0C,ATP6V0E1,ATP6V1D,ATP6V1G1,CALR,CHMP3,CORO1A,DYNC1I2,DYNC1LI2,EEA1,ITGA2,ITGA5,LAMP1,NCF2,RAB5B,RAB7A,SEC22B,SEC61A1,STX12,STX18,THBS1,THBS2,TLR2,TUBA4A,TUBB6,VAMP3
hsa04960	Aldosterone-regulated sodium reabsorption - Homo sapiens (human)	11	37	6906	752	0.0014146	0.0306901	ATP1A1,HSD11B2,NEDD4L,NR3C2,PIK3CD,PIK3R2,PIK3R3,SCNN1A,SCNN1B,SCNN1G,SFN
hsa04530	Tight junction - Homo sapiens (human)	31	165	6906	752	0.00157506	0.0306901	AMOTL1,CD1D,CDC42,CLDN4,CLDN7,DLG1,DLG3,EPB41L4B,F11R,HCLS1,MAP3K5,MAPK10,MARVELD2,MARVELD3,MYL12B,NEDD4L,PARD6G,PRKACA,PRKCZ,RAB8A,RAP1A,RAPGEF2,ROCK1,RUNX1,SLC9A3R1,SYNPO,TIAM1,TJP2,TUBA4A,WASL,WHAMM
hsa04330	Notch signaling pathway - Homo sapiens (human)	13	49	6906	752	0.00172331	0.0306901	CIR1,DTX4,EP300,HDAC1,HDAC2,JAG1,MAML2,NCSTN,NOTCH1,NOTCH2,NOTCH3,NUMB,PSEN1
hsa04012	ErbB signaling pathway - Homo sapiens (human)	19	86	6906	752	0.00187853	0.0306901	ABL2,CBLB,CBLC,CDKN1A,CRKL,GAB1,GSK3B,HBEGF,MAPK10,MYC,NCK1,NCK2,PAK6,PIK3CD,PIK3R2,PIK3R3,SHC1,SHC4,TGFA
hsa04310	Wnt signaling pathway - Homo sapiens (human)	28	146	6906	752	0.00189926	0.0306901	BTRC,CCND2,CHD8,CSNK1E,CTNNBIP1,DAAM1,EP300,FZD6,GPC4,GSK3B,MAPK10,MYC,NFATC4,PORCN,PPARD,PPP3CA,PPP3CC,PRKACA,PSEN1,RAC2,SENP2,SERPINF1,TBL1XR1,TCF7L1,VANGL2,WNT10A,WNT4,WNT5B
hsa04722	Neurotrophin signaling pathway - Homo sapiens (human)	24	119	6906	752	0.00194515	0.0306901	ARHGDIB,CALML3,CDC42,CRKL,FOXO3,GAB1,GSK3B,IRAK3,MAP3K5,MAPK10,MAPK13,NGFR,NTF4,PIK3CD,PIK3R2,PIK3R3,PRKCD,PSEN1,RAP1A,RELA,RPS6KA1,RPS6KA2,SHC1,SHC4
hsa04666	Fc gamma R-mediated phagocytosis - Homo sapiens (human)	19	87	6906	752	0.00216492	0.0323599	ARPC1A,ARPC2,CDC42,CRKL,GSN,INPP5D,LIMK2,PIK3CD,PIK3R2,PIK3R3,PIP5K1A,PRKCD,RAC2,SPHK1,SYK,WASF1,WASF2,WASF3,WASL
hsa04512	ECM-receptor interaction - Homo sapiens (human)	18	81	6906	752	0.00228621	0.0324642	CD44,COL9A2,FN1,ITGA2,ITGA5,ITGA6,ITGB4,ITGB6,ITGB7,ITGB8,LAMA3,LAMB3,LAMC1,LAMC2,SDC4,THBS1,THBS2,TNC
hsa04668	TNF signaling pathway - Homo sapiens (human)	22	108	6906	752	0.00258674	0.0343211	ATF6B,CASP3,CREB1,DAB2IP,IL1B,ITCH,JAG1,MAP3K5,MAPK10,MAPK13,MMP14,MMP9,PIK3CD,PIK3R2,PIK3R3,RELA,RIPK1,RIPK3,TAB2,TAB3,TNF,VEGFC
hsa05146	Amoebiasis - Homo sapiens (human)	20	95	6906	752	0.00265868	0.0343211	CASP3,CD1D,FN1,GNA15,GNAL,IL1B,LAMA3,LAMB3,LAMC1,LAMC2,PIK3CD,PIK3R2,PIK3R3,PRKACA,RAB5B,RAB7A,RELA,SERPINB13,TLR2,TNF
hsa04130	SNARE interactions in vesicular transport - Homo sapiens (human)	10	35	6906	752	0.00320196	0.0395372	SEC22B,SNAP29,STX18,STX19,STX6,STX8,VAMP3,VAMP5,VAMP8,VTI1B
hsa05219	Bladder cancer - Homo sapiens (human)	11	41	6906	752	0.00348599	0.0412509	CDH1,CDKN1A,CDKN2A,FGFR3,HBEGF,MDM2,MMP1,MMP9,MYC,THBS1,VEGFA
hsa04218	Cellular senescence - Homo sapiens (human)	28	153	6906	752	0.00384599	0.0436904	BTRC,CALML3,CAPN1,CCND2,CDK6,CDKN1A,CDKN2A,CDKN2B,ETS1,FOXO3,GADD45A,IL1A,MAPK13,MDM2,MRAS,MYC,NFATC4,PIK3CD,PIK3R2,PIK3R3,PPP3CA,PPP3CC,RASSF5,RELA,TRAF3IP2,TRPV4,VDAC1,ZFP36L1
hsa04810	Regulation of actin cytoskeleton - Homo sapiens (human)	35	204	6906	752	0.00402897	0.0440088	ARHGEF4,ARPC1A,ARPC2,CDC42,CRKL,FGFR3,FN1,GSN,ITGA2,ITGA5,ITGA6,ITGB4,ITGB6,ITGB7,ITGB8,LIMK2,MRAS,MYL12B,PAK6,PDGFC,PIK3CD,PIK3R2,PIK3R3,PIP4K2C,PIP5K1A,PXN,RAC2,ROCK1,SLC9A1,SSH2,SSH3,TIAM1,WASF1,WASF2,WASL
hsa05222	Small cell lung cancer - Homo sapiens (human)	19	93	6906	752	0.00476372	0.0501073	BAK1,CASP3,CDK6,CDKN1A,CDKN2B,FN1,GADD45A,ITGA2,ITGA6,LAMA3,LAMB3,LAMC1,LAMC2,MAX,MYC,PIK3CD,PIK3R2,PIK3R3,RELA
hsa05130	Pathogenic Escherichia coli infection - Homo sapiens (human)	13	55	6906	752	0.00515573	0.0522939	ARPC1A,ARPC2,CDC42,CDH1,FYN,HCLS1,NCK1,NCK2,ROCK1,TUBA4A,TUBB6,WASL,YWHAZ
hsa01522	Endocrine resistance - Homo sapiens (human)	19	95	6906	752	0.00606049	0.059351	ABCB11,BIK,CDKN1A,CDKN2A,HBEGF,JAG1,MAPK10,MAPK13,MDM2,MMP9,NOTCH1,NOTCH2,NOTCH3,PIK3CD,PIK3R2,PIK3R3,PRKACA,SHC1,SHC4
hsa04670	Leukocyte transendothelial migration - Homo sapiens (human)	21	109	6906	752	0.00632099	0.0598387	CDC42,CLDN4,CLDN7,CTNNA1,CTNND1,F11R,GNAI2,MAPK13,MMP9,MYL12B,NCF2,PIK3CD,PIK3R2,PIK3R3,PTK2B,PXN,RAC2,RAP1A,RAPGEF3,RASSF5,ROCK1
hsa04919	Thyroid hormone signaling pathway - Homo sapiens (human)	22	117	6906	752	0.00707758	0.0648397	ATP1A1,EP300,GSK3B,HDAC1,HDAC2,MDM2,MED4,MYC,NOTCH1,NOTCH2,NOTCH3,PIK3CD,PIK3R2,PIK3R3,PLCD1,PRKACA,RCAN1,SLC16A2,SLC2A1,SLC9A1,THRB,WNT4
hsa05132	Salmonella infection - Homo sapiens (human)	17	84	6906	752	0.00811755	0.0706646	ARPC1A,ARPC2,CASP1,CDC42,DYNC1I2,DYNC1LI2,IL1A,IL1B,MAPK10,MAPK13,MYD88,RAB7A,RELA,ROCK1,WASF1,WASF2,WASL
hsa05200	Pathways in cancer - Homo sapiens (human)	74	520	6906	752	0.00823674	0.0706646	BAK1,BCR,CALML3,CASP3,CBLB,CBLC,CCND2,CDC42,CDH1,CDK6,CDKN1A,CDKN2A,CDKN2B,CRKL,CTNNA1,EP300,ETS1,FGFR3,FN1,FZD6,GADD45A,GLI3,GNAI2,GNB1,GSK3B,GSTT2,HDAC1,HDAC2,HEY1,IL7R,ITGA2,ITGA6,JAG1,LAMA3,LAMB3,LAMC1,LAMC2,LPAR3,LPAR5,LPAR6,MAPK10,MAX,MDM2,MECOM,MMP1,MMP9,MYC,NOTCH1,NOTCH2,NOTCH3,PIK3CD,PIK3R2,PIK3R3,PLEKHG5,PML,PPARD,PRKACA,RAC2,RALA,RASSF5,RELA,ROCK1,RUNX1,SLC2A1,STAT4,TCF7L1,TFG,TGFA,TXN…
hsa04010	MAPK signaling pathway - Homo sapiens (human)	45	290	6906	752	0.00845985	0.0706646	CASP3,CDC42,CRKL,DUSP10,DUSP6,DUSP7,ELK4,FGFR3,GADD45A,IL1A,IL1B,IL1RAP,LAMTOR3,MAP3K13,MAP3K5,MAP4K4,MAPK10,MAPK13,MAPKAPK3,MAX,MECOM,MEF2C,MKNK2,MRAS,MYC,MYD88,NGFR,NTF4,PDGFC,PPP3CA,PPP3CC,PRKACA,RAC2,RAP1A,RAPGEF2,RASA1,RELA,RPS6KA1,RPS6KA2,TAB2,TAOK3,TGFA,TNF,VEGFA,VEGFC
hsa05164	Influenza A - Homo sapiens (human)	27	157	6906	752	0.0104321	0.0846487	CASP1,DNAJC3,EP300,FURIN,GSK3B,IL1A,IL1B,IL33,MAPK10,MAPK13,MYD88,OAS2,PIK3CD,PIK3R2,PIK3R3,PML,RELA,RNASEL,TICAM1,TLR3,TMPRSS13,TMPRSS2,TMPRSS4,TNF,TNFRSF10C,TNFSF10,VDAC1
hsa04520	Adherens junction - Homo sapiens (human)	14	67	6906	752	0.0117615	0.0902777	CDC42,CDH1,CTNNA1,CTNND1,EP300,FYN,PTPN1,RAC2,SNAI2,TCF7L1,WASF1,WASF2,WASF3,WASL
hsa05211	Renal cell carcinoma - Homo sapiens (human)	14	67	6906	752	0.0117615	0.0902777	CDC42,CDKN1A,CRKL,EP300,ETS1,GAB1,PAK6,PIK3CD,PIK3R2,PIK3R3,RAP1A,SLC2A1,TGFA,VEGFA
hsa05418	Fluid shear stress and atherosclerosis - Homo sapiens (human)	24	138	6906	752	0.0133142	0.0991603	BMPR2,CALML3,GSTT2,IL1A,IL1B,MAP3K5,MAPK10,MAPK13,MEF2C,MMP9,NCF2,PIK3CD,PIK3R2,PIK3R3,PLAT,PRKCZ,RAC2,RELA,SDC4,SUMO1,TNF,TRPV4,TXN2,VEGFA
hsa04068	FoxO signaling pathway - Homo sapiens (human)	23	131	6906	752	0.0136171	0.0991603	CCND2,CCNG2,CDKN1A,CDKN2B,CDKN2D,CSNK1E,EP300,FBXO32,FOXO3,FOXO4,GABARAPL1,GADD45A,HOMER2,HOMER3,IL7R,MAPK10,MAPK13,MDM2,PIK3CD,PIK3R2,PIK3R3,RAG1,TNFSF10
hsa04660	T cell receptor signaling pathway - Homo sapiens (human)	19	103	6906	752	0.0144083	0.100618	BCL10,CARD11,CBLB,CBLC,CDC42,DLG1,FYN,GSK3B,MAPK13,NCK1,NCK2,PAK6,PIK3CD,PIK3R2,PIK3R3,PPP3CA,PPP3CC,RELA,TNF
hsa04390	Hippo signaling pathway - Homo sapiens (human)	26	154	6906	752	0.0148516	0.100618	BMPR2,BTRC,CCND2,CDH1,CSNK1E,CTNNA1,DLG1,DLG3,FRMD6,FZD6,GSK3B,MOB1B,MYC,NCK2,PARD6G,PRKCZ,RASSF6,SMAD1,SNAI2,SOX2,TCF7L1,TEAD3,WNT10A,WNT4,WNT5B,YWHAZ
hsa05212	Pancreatic cancer - Homo sapiens (human)	15	76	6906	752	0.0156058	0.100618	BAK1,CDC42,CDK6,CDKN1A,CDKN2A,GADD45A,MAPK10,PIK3CD,PIK3R2,PIK3R3,RAC2,RALA,RELA,TGFA,VEGFA
hsa04137	Mitophagy - animal - Homo sapiens (human)	13	63	6906	752	0.0164996	0.100618	BECN1,CITED2,FIS1,FOXO3,GABARAPL1,MAPK10,MFN2,MRAS,OPTN,RAB7A,RELA,UBE2Q1,USP15
hsa04210	Apoptosis - Homo sapiens (human)	23	134	6906	752	0.0175982	0.100618	BAK1,CAPN1,CASP3,CASP6,CTSB,CTSC,CTSO,CTSZ,DAB2IP,DFFA,GADD45A,MAP3K5,MAPK10,MCL1,PIK3CD,PIK3R2,PIK3R3,RELA,RIPK1,TNF,TNFRSF10C,TNFSF10,TUBA4A
hsa04070	Phosphatidylinositol signaling system - Homo sapiens (human)	18	98	6906	752	0.0176728	0.100618	CALML3,CDS1,DGKA,INPP4B,INPP5D,INPP5F,IPPK,ITPKB,ITPKC,MTMR3,PI4K2A,PIK3CD,PIK3R2,PIK3R3,PIP4K2C,PIP5K1A,PLCD1,PPIP5K1
hsa04933	AGE-RAGE signaling pathway in diabetic complications - Homo sapiens (human)	18	98	6906	752	0.0176728	0.100618	CASP3,CDC42,F3,FN1,IL1A,IL1B,MAPK10,MAPK13,PIK3CD,PIK3R2,PIK3R3,PLCD1,PRKCD,PRKCZ,RELA,TNF,VEGFA,VEGFC
hsa04657	IL-17 signaling pathway - Homo sapiens (human)	17	91	6906	752	0.0177471	0.100618	CASP3,GSK3B,IL17RE,IL1B,LCN2,MAPK10,MAPK13,MMP1,MMP13,MMP9,RELA,S100A8,S100A9,TAB2,TAB3,TNF,TRAF3IP2
hsa05206	MicroRNAs in cancer - Homo sapiens (human)	38	248	6906	752	0.0178762	0.100618	BAK1,BCL2L2,BMPR2,CASP3,CCND2,CD44,CDK6,CDKN1A,CDKN2A,CRKL,EP300,FGFR3,FOXP1,HDAC1,HMGA2,ITGA5,MCL1,MDM2,MMP9,MYC,NOTCH1,NOTCH2,NOTCH3,PDCD4,PIK3R2,PLAU,ROCK1,SERPINB5,SHC1,SHC4,SOX4,ST14,THBS1,TIMP3,TNC,TP63,UBE2I,VEGFA
hsa00533	Glycosaminoglycan biosynthesis - keratan sulfate - Homo sapiens (human)	5	15	6906	752	0.0178789	0.100618	B3GNT7,B4GALT1,CHST2,CHST4,ST3GAL1
hsa00603	Glycosphingolipid biosynthesis - globo and isoglobo series - Homo sapiens (human)	5	15	6906	752	0.0178789	0.100618	A4GALT,FUT1,FUT2,GBGT1,ST3GAL1
hsa04380	Osteoclast differentiation - Homo sapiens (human)	22	127	6906	752	0.0180687	0.100618	ACP5,BLNK,CREB1,CYLD,FYN,IL1A,IL1B,MAPK10,MAPK13,NCF2,PIK3CD,PIK3R2,PIK3R3,PPP3CA,PPP3CC,RELA,SIRPA,SIRPB1,SYK,TAB2,TNF,TREM2
hsa04662	B cell receptor signaling pathway - Homo sapiens (human)	14	71	6906	752	0.0192586	0.105067	BCL10,BLNK,CARD11,DAPP1,GSK3B,INPP5D,PIK3CD,PIK3R2,PIK3R3,PPP3CA,PPP3CC,RAC2,RELA,SYK
hsa00440	Phosphonate and phosphinate metabolism - Homo sapiens (human)	3	6	6906	752	0.0199775	0.105067	CEPT1,PCYT1A,PCYT1B
hsa00524	Neomycin, kanamycin and gentamicin biosynthesis - Homo sapiens (human)	3	6	6906	752	0.0199775	0.105067	CYB5R3,HK1,HK2
hsa04370	VEGF signaling pathway - Homo sapiens (human)	12	58	6906	752	0.0203846	0.105259	CDC42,MAPK13,MAPKAPK3,PIK3CD,PIK3R2,PIK3R3,PPP3CA,PPP3CC,PXN,RAC2,SPHK1,VEGFA
hsa04151	PI3K-Akt signaling pathway - Homo sapiens (human)	50	346	6906	752	0.0210314	0.106659	ATF6B,CCND2,CDK6,CDKN1A,COL9A2,CREB1,CRTC2,EIF4E,EIF4E2,FGFR3,FN1,FOXO3,GNB1,GSK3B,GYS1,IL7R,ITGA2,ITGA5,ITGA6,ITGB4,ITGB6,ITGB7,ITGB8,LAMA3,LAMB3,LAMC1,LAMC2,LPAR3,LPAR5,LPAR6,MCL1,MDM2,MYC,NGFR,NTF4,PDGFC,PIK3CD,PIK3R2,PIK3R3,PPP2R3A,RELA,SYK,TGFA,THBS1,THBS2,TLR2,TNC,VEGFA,VEGFC,YWHAZ
hsa05213	Endometrial cancer - Homo sapiens (human)	12	59	6906	752	0.0231459	0.113487	BAK1,CDH1,CDKN1A,CTNNA1,FOXO3,GADD45A,GSK3B,MYC,PIK3CD,PIK3R2,PIK3R3,TCF7L1
hsa04120	Ubiquitin mediated proteolysis - Homo sapiens (human)	22	130	6906	752	0.0231769	0.113487	BTRC,CBLB,CBLC,CDC26,FBXW7,HERC3,ITCH,MDM2,NEDD4L,PIAS2,PML,SMURF1,STUB1,UBA3,UBE2E2,UBE2H,UBE2I,UBE2K,UBE2L3,UBE2Q1,UBE4B,UBR5
hsa00604	Glycosphingolipid biosynthesis - ganglio series - Homo sapiens (human)	5	16	6906	752	0.0237296	0.114224	A4GALT,GLB1,ST3GAL1,ST6GALNAC5,ST6GALNAC6
hsa05133	Pertussis - Homo sapiens (human)	14	73	6906	752	0.0241489	0.114305	CALML3,CASP1,CASP3,GNAI2,IL1A,IL1B,ITGA5,MAPK10,MAPK13,MYD88,RELA,SERPING1,TICAM1,TNF
hsa05120	Epithelial cell signaling in Helicobacter pylori infection - Homo sapiens (human)	13	67	6906	752	0.0267038	0.122103	ATP6V0C,ATP6V0E1,ATP6V1D,ATP6V1G1,CASP3,CDC42,CDH1,F11R,HBEGF,MAPK10,MAPK13,PTPRZ1,RELA
hsa00512	Mucin type O-glycan biosynthesis - Homo sapiens (human)	7	28	6906	752	0.0270863	0.122103	B3GNT6,GALNT12,GALNT3,GALNT5,GALNT6,ST3GAL1,ST6GALNAC1
hsa00601	Glycosphingolipid biosynthesis - lacto and neolacto series - Homo sapiens (human)	7	28	6906	752	0.0270863	0.122103	A4GALT,B3GNT5,B4GALT1,FUT1,FUT2,FUT3,FUT6
hsa05215	Prostate cancer - Homo sapiens (human)	17	96	6906	752	0.0288195	0.127887	CDKN1A,CREB1,EP300,GSK3B,MDM2,MMP9,PDGFC,PIK3CD,PIK3R2,PIK3R3,PLAT,PLAU,RELA,SPINT1,TCF7L1,TGFA,TMPRSS2
hsa05134	Legionellosis - Homo sapiens (human)	11	55	6906	752	0.032467	0.141856	CASP1,CASP3,EEF1G,IL1B,MYD88,RAB1B,RELA,SAR1A,SEC22B,TLR2,TNF
hsa00520	Amino sugar and nucleotide sugar metabolism - Homo sapiens (human)	10	49	6906	752	0.0356391	0.153356	CMAS,CYB5R1,CYB5R2,CYB5R3,GMDS,HK1,HK2,PGM2,SMS,UAP1
hsa05412	Arrhythmogenic right ventricular cardiomyopathy (ARVC) - Homo sapiens (human)	13	71	6906	752	0.0409147	0.17343	CTNNA1,DMD,DSC2,DSP,ITGA2,ITGA5,ITGA6,ITGB4,ITGB6,ITGB7,ITGB8,PKP2,TCF7L1
hsa04910	Insulin signaling pathway - Homo sapiens (human)	22	138	6906	752	0.0422346	0.176392	CALML3,CBLB,CBLC,CRKL,EIF4E,EIF4E2,GSK3B,GYS1,HK1,HK2,MAPK10,MKNK2,PIK3CD,PIK3R2,PIK3R3,PRKACA,PRKCZ,PTPN1,PYGL,SHC1,SHC4,TRIP10
hsa05214	Glioma - Homo sapiens (human)	13	72	6906	752	0.0451705	0.184009	BAK1,CALML3,CDK6,CDKN1A,CDKN2A,GADD45A,MDM2,PIK3CD,PIK3R2,PIK3R3,SHC1,SHC4,TGFA
hsa05231	Choline metabolism in cancer - Homo sapiens (human)	16	94	6906	752	0.0458658	0.184009	DGKA,MAPK10,PCYT1A,PCYT1B,PDGFC,PIK3CD,PIK3R2,PIK3R3,PIP5K1A,RAC2,SLC44A2,SLC44A4,WASF1,WASF2,WASF3,WASL
hsa05167	Kaposi's sarcoma-associated herpesvirus infection - Homo sapiens (human)	27	178	6906	752	0.0460303	0.184009	BAK1,BECN1,CALML3,CASP3,CDK6,CDKN1A,CREB1,EP300,GABARAPL1,GNB1,GSK3B,MAPK10,MAPK13,MICA,MYC,NFATC4,PIK3CD,PIK3R2,PIK3R3,PPP3CA,PPP3CC,RCAN1,RELA,SYK,TICAM1,TLR3,VEGFA
hsa04014	Ras signaling pathway - Homo sapiens (human)	33	226	6906	752	0.0474833	0.184009	ABL2,CALML3,CDC42,ETS1,FGFR3,FOXO4,GAB1,GNB1,MAPK10,MRAS,NGFR,NTF4,PAK6,PDGFC,PIK3CD,PIK3R2,PIK3R3,PRKACA,RAB5B,RAC2,RALA,RAP1A,RASA1,RASAL2,RASSF5,RELA,RIN1,SHC1,SHC4,TGFA,TIAM1,VEGFA,VEGFC
hsa05152	Tuberculosis - Homo sapiens (human)	25	163	6906	752	0.0477692	0.184009	ATP6V0C,BCL10,CALML3,CASP3,CD74,CORO1A,CREB1,EEA1,EP300,IL1A,IL1B,LAMP1,MAPK10,MAPK13,MYD88,PPP3CA,PPP3CC,RAB5B,RAB7A,RELA,SPHK1,SYK,TLR2,TNF,VDR
hsa05161	Hepatitis B - Homo sapiens (human)	22	140	6906	752	0.0484159	0.184009	ATF6B,CASP3,CDK6,CDKN1A,CREB1,EP300,MAPK10,MMP9,MYC,MYD88,NFATC4,PIK3CD,PIK3R2,PIK3R3,PTK2B,RELA,STAT4,TICAM1,TLR2,TLR3,TNF,YWHAZ
hsa01521	EGFR tyrosine kinase inhibitor resistance - Homo sapiens (human)	14	80	6906	752	0.0485939	0.184009	EIF4E,EIF4E2,FGFR3,FOXO3,GAB1,GSK3B,PDGFC,PIK3CD,PIK3R2,PIK3R3,SHC1,SHC4,TGFA,VEGFA
hsa04930	Type II diabetes mellitus - Homo sapiens (human)	9	45	6906	752	0.0503789	0.188258	HK1,HK2,MAPK10,PIK3CD,PIK3R2,PIK3R3,PRKCD,PRKCZ,TNF
hsa00410	beta-Alanine metabolism - Homo sapiens (human)	7	32	6906	752	0.0526961	0.19436	ABAT,ALDH1A3,ALDH3B2,CNDP2,EHHADH,HADHA,SMS
hsa00562	Inositol phosphate metabolism - Homo sapiens (human)	13	74	6906	752	0.0545864	0.198751	INPP4B,INPP5D,INPP5F,IPPK,ITPKB,ITPKC,MTMR3,PI4K2A,PIK3CD,PIP4K2C,PIP5K1A,PLCD1,PLCH2
hsa04340	Hedgehog signaling pathway - Homo sapiens (human)	9	46	6906	752	0.0568531	0.204383	BTRC,CCND2,CIR1,CSNK1E,CSNK1G1,GLI3,GSK3B,PRKACA,SMURF1
hsa05169	Epstein-Barr virus infection - Homo sapiens (human)	27	182	6906	752	0.0580172	0.205961	CD44,CDKN1A,ENTPD3,EP300,GSK3B,GTF2B,HDAC1,HDAC2,MAPK10,MAPK13,MDM2,MYC,PIK3CD,PIK3R2,PIK3R3,POLR1D,POLR2A,POLR2J3,POLR3GL,PRKACA,PSMC1,PSMD2,RELA,RIPK1,SYK,TAB2,YWHAZ
hsa04931	Insulin resistance - Homo sapiens (human)	17	105	6906	752	0.0605483	0.210822	CREB1,CRTC2,GSK3B,GYS1,MAPK10,PIK3CD,PIK3R2,PIK3R3,PRKCD,PRKCZ,PTPN1,PYGL,RELA,RPS6KA1,RPS6KA2,SLC2A1,TNF
hsa00500	Starch and sucrose metabolism - Homo sapiens (human)	7	33	6906	752	0.0608711	0.210822	AGL,GSTT2,GYS1,HK1,HK2,PGM2,PYGL
hsa04915	Estrogen signaling pathway - Homo sapiens (human)	21	136	6906	752	0.0618277	0.211555	ATF6B,CALML3,CREB1,GNAI2,HBEGF,KCNJ5,KRT13,KRT15,KRT17,KRT19,KRT23,MMP9,PIK3CD,PIK3R2,PIK3R3,PRKACA,PRKCD,SHC1,SHC4,TGFA,TRIP10
hsa05203	Viral carcinogenesis - Homo sapiens (human)	28	192	6906	752	0.0648688	0.219318	ATF6B,BAK1,CASP3,CCND2,CDC42,CDK6,CDKN1A,CDKN2A,CDKN2B,CREB1,DLG1,EP300,GSN,GTF2B,HDAC1,HDAC2,HDAC9,MDM2,PIK3CD,PIK3R2,PIK3R3,POLB,PRKACA,PSMC1,PXN,RELA,SYK,YWHAZ
hsa04140	Autophagy - animal - Homo sapiens (human)	19	122	6906	752	0.0681588	0.227731	ATG4A,BECN1,CTSB,GABARAPL1,LAMP1,MAPK10,MRAS,MTMR3,PIK3CD,PIK3R2,PIK3R3,PRKACA,PRKCD,RAB7A,SH3GLB1,SNAP29,TP53INP2,VAMP8,ZFYVE1
hsa04926	Relaxin signaling pathway - Homo sapiens (human)	20	130	6906	752	0.06926	0.228719	ATF6B,CREB1,GNA15,GNAI2,GNB1,MAPK10,MAPK13,MMP1,MMP13,MMP9,PIK3CD,PIK3R2,PIK3R3,PRKACA,PRKCZ,RELA,SHC1,SHC4,VEGFA,VEGFC
hsa04015	Rap1 signaling pathway - Homo sapiens (human)	29	202	6906	752	0.0718625	0.234586	CALML3,CDC42,CDH1,CRKL,CTNND1,FGFR3,GNAI2,LPAR3,LPAR5,MAPK13,MRAS,NGFR,PARD6G,PDGFC,PIK3CD,PIK3R2,PIK3R3,PRKCZ,RAC2,RALA,RAP1A,RAPGEF2,RAPGEF3,RASSF5,SIPA1L1,THBS1,TIAM1,VEGFA,VEGFC
hsa04550	Signaling pathways regulating pluripotency of stem cells - Homo sapiens (human)	21	140	6906	752	0.0791847	0.253445	BMPR2,FGFR3,FZD6,GSK3B,INHBA,ISL1,JARID2,KLF4,MAPK13,MEIS1,MYC,OTX1,PCGF3,PIK3CD,PIK3R2,PIK3R3,SMAD1,SOX2,WNT10A,WNT4,WNT5B
hsa05020	Prion diseases - Homo sapiens (human)	7	35	6906	752	0.0794247	0.253445	FYN,IL1A,IL1B,LAMC1,NOTCH1,PRKACA,PRNP
hsa04650	Natural killer cell mediated cytotoxicity - Homo sapiens (human)	19	125	6906	752	0.0826883	0.259551	CASP3,FYN,MICA,PIK3CD,PIK3R2,PIK3R3,PPP3CA,PPP3CC,PTK2B,RAC2,RAET1E,RAET1G,SH3BP2,SHC1,SHC4,SYK,TNF,TNFRSF10C,TNFSF10
hsa00340	Histidine metabolism - Homo sapiens (human)	5	22	6906	752	0.0831661	0.259551	ALDH1A3,ALDH3B2,CNDP2,HNMT,MAOA
hsa04217	Necroptosis - Homo sapiens (human)	23	157	6906	752	0.0845367	0.260961	CAPN1,CASP1,CHMP1B,CHMP3,CHMP4B,CHMP4C,CYLD,GLUL,IL1A,IL1B,IL33,MAPK10,PYGL,RIPK1,RIPK3,STAT4,TICAM1,TLR3,TNF,TNFRSF10C,TNFSF10,VDAC1,VPS4B
hsa05210	Colorectal cancer - Homo sapiens (human)	14	87	6906	752	0.0864723	0.263114	BAK1,CASP3,CDKN1A,GADD45A,GSK3B,MAPK10,MYC,PIK3CD,PIK3R2,PIK3R3,RAC2,RALA,TCF7L1,TGFA
hsa04071	Sphingolipid signaling pathway - Homo sapiens (human)	18	118	6906	752	0.0870871	0.263114	FYN,GNAI2,MAP3K5,MAPK10,MAPK13,PIK3CD,PIK3R2,PIK3R3,PPP2R3A,PRKCZ,RAC2,RELA,ROCK1,S1PR5,SGPP2,SPHK1,SPTLC3,TNF
hsa05225	Hepatocellular carcinoma - Homo sapiens (human)	24	168	6906	752	0.0989322	0.293658	ARID1A,BAK1,CDK6,CDKN1A,CDKN2A,FZD6,GAB1,GADD45A,GSK3B,GSTT2,MYC,PIK3CD,PIK3R2,PIK3R3,SHC1,SHC4,SMARCA4,SMARCC1,TCF7L1,TGFA,TXNRD3,WNT10A,WNT4,WNT5B
hsa05168	Herpes simplex infection - Homo sapiens (human)	23	160	6906	752	0.0992648	0.293658	CASP3,CD74,CLOCK,EP300,HMGN1,IL1B,MAPK10,MYD88,OAS2,PML,POLR2A,POU2F3,RELA,RNASEL,SRPK1,SRSF4,TAB2,TAF13,TICAM1,TLR2,TLR3,TNF,TNFRSF14
hsa05223	Non-small cell lung cancer - Homo sapiens (human)	11	67	6906	752	0.107166	0.31073	BAK1,CDK6,CDKN1A,CDKN2A,FOXO3,GADD45A,PIK3CD,PIK3R2,PIK3R3,RASSF5,TGFA
hsa04064	NF-kappa B signaling pathway - Homo sapiens (human)	14	90	6906	752	0.107224	0.31073	BCL10,BLNK,CARD11,IL1B,MYD88,PLAU,RELA,RIPK1,SYK,TAB2,TAB3,TICAM1,TNF,UBE2I
hsa05216	Thyroid cancer - Homo sapiens (human)	7	38	6906	752	0.112721	0.323362	BAK1,CDH1,CDKN1A,GADD45A,MYC,TCF7L1,TFG
hsa05224	Breast cancer - Homo sapiens (human)	21	148	6906	752	0.122953	0.348679	BAK1,CDK6,CDKN1A,FZD6,GADD45A,GSK3B,HEY1,JAG1,MYC,NOTCH1,NOTCH2,NOTCH3,PIK3CD,PIK3R2,PIK3R3,SHC1,SHC4,TCF7L1,WNT10A,WNT4,WNT5B
hsa00360	Phenylalanine metabolism - Homo sapiens (human)	4	18	6906	752	0.12439	0.348679	ALDH1A3,ALDH3B2,MAOA,MIF
hsa05416	Viral myocarditis - Homo sapiens (human)	7	39	6906	752	0.12523	0.348679	ABL2,CASP3,DMD,EIF4G1,EIF4G3,FYN,RAC2
hsa03013	RNA transport - Homo sapiens (human)	22	157	6906	752	0.128334	0.350434	CLNS1A,EIF2B5,EIF3D,EIF4E,EIF4E2,EIF4EBP2,EIF4G1,EIF4G3,EIF5B,NCBP2,PABPC1,PABPC4,PHAX,POM121C,SENP2,SRRM1,STRAP,SUMO1,THOC7,UBE2I,UPF2,UPF3A
hsa04141	Protein processing in endoplasmic reticulum - Homo sapiens (human)	22	157	6906	752	0.128334	0.350434	ATF6B,BAK1,CALR,CAPN1,CKAP4,CRYAB,DNAJC3,HYOU1,MAN1A1,MAN1A2,MAP3K5,MAPK10,PDIA3,SAR1A,SEC24C,SEC24D,SEC31A,SEC61A1,SEC63,STT3A,STUB1,UBE4B
hsa04350	TGF-beta signaling pathway - Homo sapiens (human)	13	85	6906	752	0.129562	0.350434	BMPR2,CDKN2B,EP300,FST,INHBA,MYC,ROCK1,SMAD1,SMURF1,TGIF2,THBS1,TNF,ZFYVE9
hsa05142	Chagas disease (American trypanosomiasis) - Homo sapiens (human)	15	101	6906	752	0.131387	0.352019	CALR,GNA15,GNAI2,GNAL,IL1B,MAPK10,MAPK13,MYD88,PIK3CD,PIK3R2,PIK3R3,RELA,TICAM1,TLR2,TNF
hsa04917	Prolactin signaling pathway - Homo sapiens (human)	11	70	6906	752	0.13487	0.354658	CCND2,FOXO3,GSK3B,MAPK10,MAPK13,PIK3CD,PIK3R2,PIK3R3,RELA,SHC1,SHC4
hsa05323	Rheumatoid arthritis - Homo sapiens (human)	11	70	6906	752	0.13487	0.354658	ACP5,ATP6V0C,ATP6V0E1,ATP6V1D,ATP6V1G1,IL1A,IL1B,MMP1,TLR2,TNF,VEGFA
hsa04658	Th1 and Th2 cell differentiation - Homo sapiens (human)	12	79	6906	752	0.146531	0.378649	JAG1,MAF,MAML2,MAPK10,MAPK13,NOTCH1,NOTCH2,NOTCH3,PPP3CA,PPP3CC,RELA,STAT4
hsa04211	Longevity regulating pathway - Homo sapiens (human)	13	87	6906	752	0.147473	0.378649	ADIPOR1,ATF6B,CREB1,EIF4E,EIF4E2,FOXO3,PIK3CD,PIK3R2,PIK3R3,PRKACA,RELA,SESN2,SESN3
hsa05166	HTLV-I infection - Homo sapiens (human)	31	235	6906	752	0.147993	0.378649	CALR,CCND2,CDC26,CDKN1A,CDKN2A,CDKN2B,CREB1,CRTC2,DLG1,ELK4,EP300,ETS1,FZD6,GSK3B,MRAS,MYC,NFATC4,PIK3CD,PIK3R2,PIK3R3,POLB,PPP3CA,PPP3CC,PRKACA,RELA,SLC2A1,TNF,VDAC1,WNT10A,WNT4,WNT5B
hsa04973	Carbohydrate digestion and absorption - Homo sapiens (human)	7	41	6906	752	0.152231	0.381897	ATP1A1,HK1,HK2,PIK3CD,PIK3R2,PIK3R3,RAB8A
hsa04924	Renin secretion - Homo sapiens (human)	10	64	6906	752	0.153297	0.381897	ADRB2,CALML3,CLCA2,CLCA4,CREB1,CTSB,GNAI2,PPP3CA,PPP3CC,PRKACA
hsa05217	Basal cell carcinoma - Homo sapiens (human)	10	64	6906	752	0.153297	0.381897	BAK1,CDKN1A,FZD6,GADD45A,GLI3,GSK3B,TCF7L1,WNT10A,WNT4,WNT5B
hsa04750	Inflammatory mediator regulation of TRP channels - Homo sapiens (human)	14	96	6906	752	0.156885	0.387439	CALML3,CYP2J2,IL1B,IL1RAP,MAPK10,MAPK13,P2RY2,PIK3CD,PIK3R2,PIK3R3,PRKACA,PRKCD,PRKCH,TRPV4
hsa00650	Butanoate metabolism - Homo sapiens (human)	5	27	6906	752	0.163867	0.392985	ABAT,EHHADH,HADHA,HMGCL,OXCT1
hsa04966	Collecting duct acid secretion - Homo sapiens (human)	5	27	6906	752	0.163867	0.392985	ATP6V0C,ATP6V0E1,ATP6V1D,ATP6V1G1,CA2
hsa04062	Chemokine signaling pathway - Homo sapiens (human)	24	179	6906	752	0.164225	0.392985	CCL28,CDC42,CRKL,CXCL16,FOXO3,GNAI2,GNB1,GSK3B,PIK3CD,PIK3R2,PIK3R3,PRKACA,PRKCD,PRKCZ,PTK2B,PXN,RAC2,RAP1A,RELA,ROCK1,SHC1,SHC4,TIAM1,WASL
hsa01524	Platinum drug resistance - Homo sapiens (human)	11	73	6906	752	0.16605	0.392985	BAK1,CASP3,CDKN1A,CDKN2A,GSTT2,MAP3K5,MDM2,PIK3CD,PIK3R2,PIK3R3,POLH
hsa05218	Melanoma - Homo sapiens (human)	11	73	6906	752	0.16605	0.392985	BAK1,CDH1,CDK6,CDKN1A,CDKN2A,GADD45A,MDM2,PDGFC,PIK3CD,PIK3R2,PIK3R3
hsa04150	mTOR signaling pathway - Homo sapiens (human)	20	147	6906	752	0.173532	0.399361	ATP6V1D,ATP6V1G1,CAB39,CAB39L,EIF4E,EIF4E2,FZD6,GSK3B,LAMTOR3,PIK3CD,PIK3R2,PIK3R3,RNF152,RPS6KA1,RPS6KA2,SESN2,TNF,WNT10A,WNT4,WNT5B
hsa05140	Leishmaniasis - Homo sapiens (human)	9	58	6906	752	0.174758	0.399361	IL1A,IL1B,MAPK13,MYD88,NCF2,RELA,TAB2,TLR2,TNF
hsa05145	Toxoplasmosis - Homo sapiens (human)	14	98	6906	752	0.175748	0.399361	CASP3,GNAI2,ITGA6,LAMA3,LAMB3,LAMC1,LAMC2,MAPK10,MAPK13,MYD88,RELA,TAB2,TLR2,TNF
hsa04072	Phospholipase D signaling pathway - Homo sapiens (human)	19	139	6906	752	0.175783	0.399361	DGKA,FYN,GAB1,LPAR3,LPAR5,LPAR6,MRAS,PDGFC,PIK3CD,PIK3R2,PIK3R3,PIP5K1A,PTK2B,RALA,RAPGEF3,SHC1,SHC4,SPHK1,SYK
hsa04664	Fc epsilon RI signaling pathway - Homo sapiens (human)	10	66	6906	752	0.17645	0.399361	FYN,INPP5D,MAPK10,MAPK13,PIK3CD,PIK3R2,PIK3R3,RAC2,SYK,TNF
hsa04640	Hematopoietic cell lineage - Homo sapiens (human)	12	82	6906	752	0.177181	0.399361	CD1D,CD24,CD44,CD59,CD9,IL1A,IL1B,IL7R,ITGA2,ITGA5,ITGA6,TNF
hsa04110	Cell cycle - Homo sapiens (human)	17	123	6906	752	0.180082	0.402703	CCND2,CDC26,CDK6,CDK7,CDKN1A,CDKN2A,CDKN2B,CDKN2D,EP300,GADD45A,GSK3B,HDAC1,HDAC2,MDM2,MYC,SFN,YWHAZ
hsa05014	Amyotrophic lateral sclerosis (ALS) - Homo sapiens (human)	8	51	6906	752	0.185593	0.411785	CASP1,CASP3,MAP3K5,MAPK13,PPP3CA,PPP3CC,TNF,TOMM40L
hsa05221	Acute myeloid leukemia - Homo sapiens (human)	10	67	6906	752	0.188605	0.415224	DUSP6,MYC,PIK3CD,PIK3R2,PIK3R3,PML,PPARD,RELA,RUNX1,TCF7L1
hsa04620	Toll-like receptor signaling pathway - Homo sapiens (human)	14	100	6906	752	0.195681	0.427487	IL1B,MAPK10,MAPK13,MYD88,PIK3CD,PIK3R2,PIK3R3,RELA,RIPK1,TAB2,TICAM1,TLR2,TLR3,TNF
hsa04623	Cytosolic DNA-sensing pathway - Homo sapiens (human)	9	60	6906	752	0.201072	0.435911	AIM2,CASP1,IL1B,IL33,POLR1D,POLR3GL,RELA,RIPK1,RIPK3
hsa00330	Arginine and proline metabolism - Homo sapiens (human)	7	45	6906	752	0.213285	0.458887	CKMT1A,CNDP2,MAOA,OAT,P4HA2,SAT1,SMS
hsa00052	Galactose metabolism - Homo sapiens (human)	5	30	6906	752	0.222925	0.468969	B4GALT1,GLB1,HK1,HK2,PGM2
hsa01523	Antifolate resistance - Homo sapiens (human)	5	30	6906	752	0.222925	0.468969	FOLR1,FOLR3,IL1B,RELA,TNF
hsa04392	Hippo signaling pathway - multiple species - Homo sapiens (human)	5	30	6906	752	0.222925	0.468969	CSNK1E,FRMD6,MOB1B,RASSF6,TEAD3
hsa05160	Hepatitis C - Homo sapiens (human)	17	128	6906	752	0.226416	0.471096	CDKN1A,CLDN4,CLDN7,GSK3B,MAPK10,MAPK13,OAS2,PIK3CD,PIK3R2,PIK3R3,RELA,RIPK1,RNASEL,TICAM1,TLR2,TLR3,TNF
hsa00380	Tryptophan metabolism - Homo sapiens (human)	6	38	6906	752	0.22788	0.471096	EHHADH,HADHA,KMO,MAOA,OGDH,SAT1
hsa04213	Longevity regulating pathway - multiple species - Homo sapiens (human)	9	62	6906	752	0.228913	0.471096	CRYAB,EIF4EBP2,FOXO3,HDAC1,HDAC2,PIK3CD,PIK3R2,PIK3R3,PRKACA
hsa03060	Protein export - Homo sapiens (human)	4	23	6906	752	0.236588	0.479936	SEC61A1,SEC63,SRP14,SRP19
hsa04940	Type I diabetes mellitus - Homo sapiens (human)	4	23	6906	752	0.236588	0.479936	ATF6B,IL1A,IL1B,TNF
hsa04066	HIF-1 signaling pathway - Homo sapiens (human)	13	97	6906	752	0.254346	0.5123	CDKN1A,EIF4E,EIF4E2,EP300,HK1,HK2,MKNK2,PIK3CD,PIK3R2,PIK3R3,RELA,SLC2A1,VEGFA
hsa05162	Measles - Homo sapiens (human)	17	131	6906	752	0.256465	0.512547	CBLB,CCND2,CDK6,FYN,GSK3B,IL1A,IL1B,MYD88,OAS2,PIK3CD,PIK3R2,PIK3R3,RELA,TAB2,TLR2,TNFRSF10C,TNFSF10
hsa05230	Central carbon metabolism in cancer - Homo sapiens (human)	9	64	6906	752	0.258078	0.512547	FGFR3,HK1,HK2,MYC,PGAM1,PIK3CD,PIK3R2,PIK3R3,SLC2A1
hsa05110	Vibrio cholerae infection - Homo sapiens (human)	7	48	6906	752	0.264021	0.512646	ATP6V0C,ATP6V0E1,ATP6V1D,ATP6V1G1,PRKACA,SEC61A1,TJP2
hsa05144	Malaria - Homo sapiens (human)	7	48	6906	752	0.264021	0.512646	IL1B,MYD88,PIK3R2,THBS1,THBS2,TLR2,TNF
hsa04215	Apoptosis - multiple species - Homo sapiens (human)	5	32	6906	752	0.265348	0.512646	BAK1,BECN1,CASP3,MAPK10,NGFR
hsa04710	Circadian rhythm - Homo sapiens (human)	5	32	6906	752	0.265348	0.512646	BTRC,CLOCK,CREB1,CSNK1E,NR1D1
hsa05226	Gastric cancer - Homo sapiens (human)	19	150	6906	752	0.275537	0.528732	BAK1,CDH1,CDKN1A,CDKN2B,CTNNA1,FZD6,GAB1,GADD45A,GSK3B,MYC,PIK3CD,PIK3R2,PIK3R3,SHC1,SHC4,TCF7L1,WNT10A,WNT4,WNT5B
hsa00760	Nicotinate and nicotinamide metabolism - Homo sapiens (human)	4	25	6906	752	0.286747	0.546551	NMNAT1,NNT,NT5C2,NUDT12
hsa04514	Cell adhesion molecules (CAMs) - Homo sapiens (human)	15	119	6906	752	0.313113	0.592827	CD274,CD276,CDH1,CDH3,CLDN4,CLDN7,F11R,ITGA6,ITGB7,ITGB8,LRRC4,PDCD1LG2,SDC4,SELPLG,VTCN1
hsa04024	cAMP signaling pathway - Homo sapiens (human)	24	198	6906	752	0.318635	0.593045	ACOX1,ADRB2,ATP1A1,ATP2B4,CALML3,CNGA1,CREB1,EP300,GLI3,GNAI2,HCAR2,HCAR3,MAPK10,PIK3CD,PIK3R2,PIK3R3,PRKACA,RAC2,RAP1A,RAPGEF3,RELA,ROCK1,SLC9A1,TIAM1
hsa04622	RIG-I-like receptor signaling pathway - Homo sapiens (human)	9	68	6906	752	0.319493	0.593045	CYLD,MAPK10,MAPK13,RELA,RIPK1,RNF125,TANK,TBKBP1,TNF
hsa04720	Long-term potentiation - Homo sapiens (human)	9	68	6906	752	0.319493	0.593045	CALML3,EP300,PPP3CA,PPP3CC,PRKACA,RAP1A,RAPGEF3,RPS6KA1,RPS6KA2
hsa05321	Inflammatory bowel disease (IBD) - Homo sapiens (human)	7	52	6906	752	0.335977	0.619593	IL1A,IL1B,MAF,RELA,STAT4,TLR2,TNF
hsa00072	Synthesis and degradation of ketone bodies - Homo sapiens (human)	2	11	6906	752	0.340506	0.623896	HMGCL,OXCT1
hsa00511	Other glycan degradation - Homo sapiens (human)	3	19	6906	752	0.342773	0.623896	GLB1,MAN2B2,MANBA
hsa01212	Fatty acid metabolism - Homo sapiens (human)	6	44	6906	752	0.3449	0.623896	ACOX1,ACSL1,CPT2,EHHADH,HADHA,HK2
hsa04728	Dopaminergic synapse - Homo sapiens (human)	16	132	6906	752	0.363393	0.648139	ATF6B,CALML3,CLOCK,CREB1,GNAI2,GNAL,GNB1,GSK3B,KCNJ5,MAOA,MAPK10,MAPK13,PPP2R3A,PPP3CA,PPP3CC,PRKACA
hsa03050	Proteasome - Homo sapiens (human)	6	45	6906	752	0.365149	0.648139	PSMB2,PSMB7,PSMC1,PSMD2,PSME4,SYF2
hsa04962	Vasopressin-regulated water reabsorption - Homo sapiens (human)	6	45	6906	752	0.365149	0.648139	ARHGDIB,CREB1,DYNC1I2,DYNC1LI2,PRKACA,RAB5B
hsa04923	Regulation of lipolysis in adipocytes - Homo sapiens (human)	7	54	6906	752	0.372971	0.657911	ABHD5,ADRB2,GNAI2,PIK3CD,PIK3R2,PIK3R3,PRKACA
hsa04932	Non-alcoholic fatty liver disease (NAFLD) - Homo sapiens (human)	17	143	6906	752	0.388381	0.680865	ADIPOR1,CASP3,CDC42,COX7A2,GSK3B,IL1A,IL1B,ITCH,MAP3K5,MAPK10,NDUFA12,PIK3CD,PIK3R2,PIK3R3,RELA,TNF,UQCRB
hsa04146	Peroxisome - Homo sapiens (human)	10	82	6906	752	0.402391	0.700931	ACOX1,ACSL1,EHHADH,HMGCL,HSD17B4,MPV17L2,NUDT12,PEX19,SCP2,XDH
hsa00532	Glycosaminoglycan biosynthesis - chondroitin sulfate / dermatan sulfate - Homo sapiens (human)	3	21	6906	752	0.404763	0.700931	CHST11,DSE,HK2
hsa04136	Autophagy - other - Homo sapiens (human)	4	30	6906	752	0.415658	0.715436	ATG4A,BECN1,GABARAPL1,SNAP29
hsa04914	Progesterone-mediated oocyte maturation - Homo sapiens (human)	11	92	6906	752	0.419119	0.717047	CDC26,GNAI2,MAPK10,MAPK13,PIK3CD,PIK3R2,PIK3R3,PRKACA,RPS6KA1,RPS6KA2,STK10
hsa04611	Platelet activation - Homo sapiens (human)	14	119	6906	752	0.421787	0.717291	FYN,GNAI2,ITGA2,MAPK13,MYL12B,PIK3CD,PIK3R2,PIK3R3,PRKACA,PRKCZ,RAP1A,ROCK1,SYK,VAMP8
hsa05332	Graft-versus-host disease - Homo sapiens (human)	3	22	6906	752	0.435145	0.735601	IL1A,IL1B,TNF
hsa00510	N-Glycan biosynthesis - Homo sapiens (human)	6	49	6906	752	0.446144	0.749732	B4GALT1,MAN1A1,MAN1A2,SMS,ST6GAL1,STT3A
hsa04142	Lysosome - Homo sapiens (human)	14	122	6906	752	0.460134	0.765344	ACP5,AP1S1,ATP6V0C,CLN5,CLTB,CTSB,CTSC,CTSO,CTSZ,GLB1,GM2A,LAMP1,MANBA,SUMF1
hsa05030	Cocaine addiction - Homo sapiens (human)	6	50	6906	752	0.466135	0.765344	ATF6B,CREB1,GNAI2,MAOA,PRKACA,RELA
hsa00051	Fructose and mannose metabolism - Homo sapiens (human)	4	32	6906	752	0.466213	0.765344	GMDS,HK1,HK2,PFKFB4
hsa03020	RNA polymerase - Homo sapiens (human)	4	32	6906	752	0.466213	0.765344	POLR1D,POLR2A,POLR2J3,POLR3GL
hsa05031	Amphetamine addiction - Homo sapiens (human)	8	69	6906	752	0.48195	0.78663	ATF6B,CALML3,CREB1,HDAC1,MAOA,PPP3CA,PPP3CC,PRKACA
hsa04978	Mineral absorption - Homo sapiens (human)	6	51	6906	752	0.485931	0.788597	ATP1A1,HMOX2,MT1E,MT1X,MT2A,VDR
hsa05414	Dilated cardiomyopathy (DCM) - Homo sapiens (human)	10	88	6906	752	0.493608	0.796503	DMD,ITGA2,ITGA5,ITGA6,ITGB4,ITGB6,ITGB7,ITGB8,PRKACA,TNF
hsa03022	Basal transcription factors - Homo sapiens (human)	5	43	6906	752	0.509767	0.817932	CDK7,CNOT4,GTF2B,TAF12,TAF13
hsa03320	PPAR signaling pathway - Homo sapiens (human)	8	71	6906	752	0.515506	0.822493	ACOX1,ACSL1,CPT2,EHHADH,MMP1,PLTP,PPARD,SCP2
hsa04922	Glucagon signaling pathway - Homo sapiens (human)	11	99	6906	752	0.519739	0.822781	CALML3,CREB1,CRTC2,EP300,GYS1,PGAM1,PPP3CA,PPP3CC,PRKACA,PYGL,SLC2A1
hsa00534	Glycosaminoglycan biosynthesis - heparan sulfate / heparin - Homo sapiens (human)	3	25	6906	752	0.52226	0.822781	EXTL3,HS3ST1,HS3ST2
hsa04934	Cushing's syndrome - Homo sapiens (human)	17	155	6906	752	0.52632	0.822781	AHR,ATF6B,CCND2,CDK6,CDKN1A,CDKN2A,CDKN2B,CREB1,FZD6,GNAI2,GSK3B,PRKACA,RAP1A,TCF7L1,WNT10A,WNT4,WNT5B
hsa00071	Fatty acid degradation - Homo sapiens (human)	5	44	6906	752	0.530904	0.822781	ACOX1,ACSL1,CPT2,EHHADH,HADHA
hsa00600	Sphingolipid metabolism - Homo sapiens (human)	5	44	6906	752	0.530904	0.822781	GLB1,KDSR,SGPP2,SPHK1,SPTLC3
hsa00730	Thiamine metabolism - Homo sapiens (human)	2	16	6906	752	0.533069	0.822781	AK2,AK4
hsa04721	Synaptic vesicle cycle - Homo sapiens (human)	7	63	6906	752	0.537369	0.823407	AP2M1,ATP6V0C,ATP6V0E1,ATP6V1D,ATP6V1G1,CLTB,RAB3A
hsa04152	AMPK signaling pathway - Homo sapiens (human)	13	119	6906	752	0.539274	0.823407	ADIPOR1,CAB39,CAB39L,CREB1,CRTC2,FOXO3,GYS1,PFKFB4,PIK3CD,PIK3R2,PIK3R3,PPP2R3A,RAB8A
hsa05410	Hypertrophic cardiomyopathy (HCM) - Homo sapiens (human)	9	82	6906	752	0.542812	0.824378	DMD,ITGA2,ITGA5,ITGA6,ITGB4,ITGB6,ITGB7,ITGB8,TNF
hsa04916	Melanogenesis - Homo sapiens (human)	11	102	6906	752	0.561346	0.847991	CALML3,CREB1,EP300,FZD6,GNAI2,GSK3B,PRKACA,TCF7L1,WNT10A,WNT4,WNT5B
hsa00310	Lysine degradation - Homo sapiens (human)	5	46	6906	752	0.571888	0.859345	AASS,EHHADH,HADHA,OGDH,PRDM2
hsa03018	RNA degradation - Homo sapiens (human)	8	75	6906	752	0.580168	0.863069	BTG2,CNOT4,DDX6,MPHOSPH6,NUDT16,PABPC1,PABPC4,TOB2
hsa04612	Antigen processing and presentation - Homo sapiens (human)	6	56	6906	752	0.580653	0.863069	CALR,CD74,CREB1,CTSB,PDIA3,TNF
hsa00350	Tyrosine metabolism - Homo sapiens (human)	4	37	6906	752	0.584237	0.863069	ALDH1A3,ALDH3B2,MAOA,MIF
hsa04971	Gastric acid secretion - Homo sapiens (human)	8	76	6906	752	0.595702	0.863069	ATP1A1,CA2,CALML3,GNAI2,KCNJ15,PRKACA,SLC26A7,SLC9A1
hsa05010	Alzheimer's disease - Homo sapiens (human)	16	152	6906	752	0.597099	0.863069	APP,BACE2,CALML3,CAPN1,CASP3,COX7A2,GSK3B,IL1B,NCSTN,NDUFA12,PPP3CA,PPP3CC,PSEN1,SNCA,TNF,UQCRB
hsa00120	Primary bile acid biosynthesis - Homo sapiens (human)	2	18	6906	752	0.598678	0.863069	HSD17B4,SCP2
hsa00910	Nitrogen metabolism - Homo sapiens (human)	2	18	6906	752	0.598678	0.863069	CA2,GLUL
hsa05330	Allograft rejection - Homo sapiens (human)	2	18	6906	752	0.598678	0.863069	IL1B,TNF
hsa04961	Endocrine and other factor-regulated calcium reabsorption - Homo sapiens (human)	5	48	6906	752	0.61093	0.876283	AP2M1,ATP1A1,CLTB,PRKACA,VDR
hsa00630	Glyoxylate and dicarboxylate metabolism - Homo sapiens (human)	3	29	6906	752	0.625906	0.880898	ACO2,GLUL,HYI
hsa04744	Phototransduction - Homo sapiens (human)	3	29	6906	752	0.625906	0.880898	CALML3,CNGA1,GNB1
hsa00514	Other types of O-glycan biosynthesis - Homo sapiens (human)	2	19	6906	752	0.628784	0.880898	B4GALT1,ST6GAL1
hsa01210	2-Oxocarboxylic acid metabolism - Homo sapiens (human)	2	19	6906	752	0.628784	0.880898	ACO2,GPT2
hsa00280	Valine, leucine and isoleucine degradation - Homo sapiens (human)	5	49	6906	752	0.629656	0.880898	ABAT,EHHADH,HADHA,HMGCL,OXCT1
hsa04920	Adipocytokine signaling pathway - Homo sapiens (human)	7	69	6906	752	0.636688	0.88453	ACSL1,ADIPOR1,MAPK10,RELA,SLC2A1,TNF,WNT4
hsa04371	Apelin signaling pathway - Homo sapiens (human)	14	137	6906	752	0.641562	0.88453	BECN1,CALML3,CDH1,GABARAPL1,GNAI2,GNB1,JAG1,MEF2C,MRAS,NOTCH3,PLAT,PRKACA,SLC9A1,SPHK1
hsa03015	mRNA surveillance pathway - Homo sapiens (human)	9	89	6906	752	0.644399	0.88453	FIP1L1,NCBP2,PABPC1,PABPC4,PPP2R3A,SMG6,SRRM1,UPF2,UPF3A
hsa04216	Ferroptosis - Homo sapiens (human)	4	40	6906	752	0.647304	0.88453	ACSL1,PIK3R2,PRNP,SAT1
hsa04979	Cholesterol metabolism - Homo sapiens (human)	5	50	6906	752	0.647825	0.88453	ABCB11,LDLRAP1,PLTP,VAPB,VDAC1
hsa00531	Glycosaminoglycan degradation - Homo sapiens (human)	2	20	6906	752	0.657103	0.888653	GLB1,HK1
hsa01040	Biosynthesis of unsaturated fatty acids - Homo sapiens (human)	2	20	6906	752	0.657103	0.888653	ACOX1,HADHA
hsa04912	GnRH signaling pathway - Homo sapiens (human)	9	91	6906	752	0.671002	0.90315	CALML3,CDC42,HBEGF,MAPK10,MAPK13,MMP14,PRKACA,PRKCD,PTK2B
hsa00565	Ether lipid metabolism - Homo sapiens (human)	4	42	6906	752	0.68566	0.918526	CEPT1,LPCAT2,PAFAH1B2,PAFAH2
hsa00062	Fatty acid elongation - Homo sapiens (human)	2	22	6906	752	0.708517	0.931058	ELOVL4,HADHA
hsa00220	Arginine biosynthesis - Homo sapiens (human)	2	22	6906	752	0.708517	0.931058	GLUL,GPT2
hsa04659	Th17 cell differentiation - Homo sapiens (human)	9	94	6906	752	0.70861	0.931058	AHR,IL1B,IL1RAP,MAPK10,MAPK13,PPP3CA,PPP3CC,RELA,RUNX1
hsa00640	Propanoate metabolism - Homo sapiens (human)	3	33	6906	752	0.713004	0.931058	ABAT,EHHADH,HADHA
hsa04672	Intestinal immune network for IgA production - Homo sapiens (human)	3	33	6906	752	0.713004	0.931058	CCL28,ITGB7,PIGR
hsa00830	Retinol metabolism - Homo sapiens (human)	5	54	6906	752	0.714686	0.931058	DHRS9,PNPLA4,RDH11,RETSAT,SDR16C5
hsa04918	Thyroid hormone synthesis - Homo sapiens (human)	7	75	6906	752	0.722595	0.937064	ATF6B,ATP1A1,CREB1,DUOX2,DUOXA2,GPX3,PRKACA
hsa02010	ABC transporters - Homo sapiens (human)	4	45	6906	752	0.737502	0.949663	ABCA12,ABCB11,ABCC9,PIK3CD
hsa00010	Glycolysis / Gluconeogenesis - Homo sapiens (human)	6	66	6906	752	0.738998	0.949663	ALDH1A3,ALDH3B2,HK1,HK2,PGAM1,PGM2
hsa04972	Pancreatic secretion - Homo sapiens (human)	9	97	6906	752	0.743342	0.950865	ATP1A1,ATP2B4,CA2,CLCA2,CLCA4,RAB3D,RAB8A,RAP1A,SLC9A1
hsa05143	African trypanosomiasis - Homo sapiens (human)	3	35	6906	752	0.750286	0.950865	IL1B,MYD88,TNF
hsa04614	Renin-angiotensin system - Homo sapiens (human)	2	24	6906	752	0.753326	0.950865	ACE2,PREP
hsa04964	Proximal tubule bicarbonate reclamation - Homo sapiens (human)	2	24	6906	752	0.753326	0.950865	ATP1A1,CA2
hsa00250	Alanine, aspartate and glutamate metabolism - Homo sapiens (human)	3	36	6906	752	0.767419	0.958188	ABAT,GLUL,GPT2
hsa04727	GABAergic synapse - Homo sapiens (human)	8	89	6906	752	0.767636	0.958188	ABAT,GABARAPL1,GABRP,GLUL,GNAI2,GNB1,PRKACA,SLC38A5
hsa04022	cGMP-PKG signaling pathway - Homo sapiens (human)	15	160	6906	752	0.76925	0.958188	ADRB2,ATF6B,ATP1A1,ATP2B4,CALML3,CNGA1,CREB1,GNAI2,MEF2C,NFATC4,PDE5A,PPP3CA,PPP3CC,ROCK1,VDAC1
hsa05340	Primary immunodeficiency - Homo sapiens (human)	3	37	6906	752	0.783582	0.969685	BLNK,IL7R,RAG1
hsa04714	Thermogenesis - Homo sapiens (human)	18	192	6906	752	0.785308	0.969685	ACSL1,ARID1A,COX20,COX7A2,CPT2,CREB1,MAP3K5,MAPK13,NDUFA12,NDUFAF1,NDUFAF2,PRKACA,RPS6KA1,RPS6KA2,SMARCA4,SMARCC1,UQCRB,ZNF516
hsa04976	Bile secretion - Homo sapiens (human)	6	70	6906	752	0.788818	0.969802	ABCB11,ATP1A1,CA2,PRKACA,SLC2A1,SLC9A1
hsa00140	Steroid hormone biosynthesis - Homo sapiens (human)	4	50	6906	752	0.809115	0.990469	HSD11B2,HSD17B3,SRD5A3,STS
hsa04630	Jak-STAT signaling pathway - Homo sapiens (human)	14	156	6906	752	0.816341	0.992566	CCND2,CDKN1A,CTF1,EP300,IL20RB,IL7R,MCL1,MYC,PIAS2,PIK3CD,PIK3R2,PIK3R3,PSTPIP1,STAT4
hsa05012	Parkinson's disease - Homo sapiens (human)	10	115	6906	752	0.817818	0.992566	CASP3,COX7A2,GNAI2,GNAL,NDUFA12,PRKACA,SNCA,UBE2L3,UQCRB,VDAC1
hsa00564	Glycerophospholipid metabolism - Homo sapiens (human)	7	85	6906	752	0.83264	1	CDS1,CEPT1,DGKA,LPCAT2,MBOAT2,PCYT1A,PCYT1B
hsa00240	Pyrimidine metabolism - Homo sapiens (human)	8	98	6906	752	0.851252	1	ENTPD3,ENTPD5,NT5C2,POLR1D,POLR2A,POLR2J3,POLR3GL,UPRT
hsa00480	Glutathione metabolism - Homo sapiens (human)	4	54	6906	752	0.854198	1	GGT6,GPX3,GSTT2,SMS
hsa00230	Purine metabolism - Homo sapiens (human)	14	162	6906	752	0.855985	1	AK2,AK4,AMPD3,ENTPD3,ENTPD5,NT5C2,NUDT16,PDE5A,PGM2,POLR1D,POLR2A,POLR2J3,POLR3GL,XDH
hsa00020	Citrate cycle (TCA cycle) - Homo sapiens (human)	2	31	6906	752	0.866304	1	ACO2,OGDH
hsa04724	Glutamatergic synapse - Homo sapiens (human)	9	111	6906	752	0.867335	1	GLUL,GNAI2,GNB1,HOMER2,HOMER3,PPP3CA,PPP3CC,PRKACA,SLC1A3
hsa04726	Serotonergic synapse - Homo sapiens (human)	9	111	6906	752	0.867335	1	APP,CASP3,CYP2J2,GNAI2,GNB1,KCNJ5,MAOA,PRKACA,RAPGEF3
hsa04974	Protein digestion and absorption - Homo sapiens (human)	7	90	6906	752	0.873006	1	ACE2,ATP1A1,COL12A1,COL17A1,COL9A2,MEP1A,SLC7A8
hsa04610	Complement and coagulation cascades - Homo sapiens (human)	6	79	6906	752	0.874011	1	CD59,F3,PLAT,PLAU,SERPINB2,SERPING1
hsa04261	Adrenergic signaling in cardiomyocytes - Homo sapiens (human)	12	145	6906	752	0.879111	1	ADRB2,ATF6B,ATP1A1,ATP2B4,CALML3,CREB1,GNAI2,MAPK13,PPP2R3A,PRKACA,RAPGEF3,SLC9A1
hsa00190	Oxidative phosphorylation - Homo sapiens (human)	8	103	6906	752	0.886148	1	ATP12A,ATP6V0C,ATP6V0E1,ATP6V1D,ATP6V1G1,COX7A2,NDUFA12,UQCRB
hsa04114	Oocyte meiosis - Homo sapiens (human)	9	115	6906	752	0.892179	1	BTRC,CALML3,CDC26,PPP3CA,PPP3CC,PRKACA,RPS6KA1,RPS6KA2,YWHAZ
hsa00982	Drug metabolism - cytochrome P450 - Homo sapiens (human)	4	59	6906	752	0.897539	1	ALDH1A3,ALDH3B2,GSTT2,MAOA
hsa04020	Calcium signaling pathway - Homo sapiens (human)	15	182	6906	752	0.904254	1	ADRB2,ATP2B4,CALML3,GNA15,GNAL,ITPKB,ITPKC,PLCD1,PPP3CA,PPP3CC,PRKACA,PTAFR,PTK2B,SPHK1,VDAC1
hsa04911	Insulin secretion - Homo sapiens (human)	6	84	6906	752	0.907442	1	ATF6B,ATP1A1,CREB1,PRKACA,RAB3A,SLC2A1
hsa03040	Spliceosome - Homo sapiens (human)	10	129	6906	752	0.90803	1	DHX16,HNRNPC,NCBP2,PPIH,PRPF18,PRPF38B,SNRPD3,SRSF4,SYF2,ZMAT2
hsa04925	Aldosterone synthesis and secretion - Homo sapiens (human)	7	97	6906	752	0.915694	1	ATF6B,ATP1A1,ATP2B4,CALML3,CREB1,KCNJ5,PRKACA
hsa05016	Huntington's disease - Homo sapiens (human)	14	175	6906	752	0.918954	1	AP2M1,CASP3,CLTB,COX7A2,CREB1,DNALI1,EP300,HDAC1,HDAC2,NDUFA12,POLR2A,POLR2J3,UQCRB,VDAC1
hsa05034	Alcoholism - Homo sapiens (human)	14	176	6906	752	0.92266	1	ATF6B,CALML3,CREB1,GNAI2,GNB1,HDAC1,HDAC2,HDAC9,MAOA,PIP5K1A,PKIA,PRKACA,SHC1,SHC4
hsa04970	Salivary secretion - Homo sapiens (human)	6	87	6906	752	0.923583	1	ADRB2,ATP1A1,ATP2B4,CALML3,PRKACA,SLC9A1
hsa01200	Carbon metabolism - Homo sapiens (human)	8	112	6906	752	0.93183	1	ACO2,EHHADH,GPT2,HADHA,HK1,HK2,OGDH,PGAM1
hsa04725	Cholinergic synapse - Homo sapiens (human)	8	113	6906	752	0.935757	1	CREB1,FYN,GNAI2,GNB1,PIK3CD,PIK3R2,PIK3R3,PRKACA
hsa04921	Oxytocin signaling pathway - Homo sapiens (human)	11	148	6906	752	0.939449	1	CALML3,CDKN1A,GNAI2,KCNJ5,MEF2C,NFATC4,PPP3CA,PPP3CC,PRKACA,RCAN1,ROCK1
hsa01100	Metabolic pathways - Homo sapiens (human)	113	1171	6906	752	0.940451	1	A4GALT,AASS,ABAT,ACO2,ACOX1,ACP5,ACSL1,AGL,AK2,AK4,ALDH1A3,ALDH3B2,AMPD3,ATP6V0C,ATP6V0E1,ATP6V1D,ATP6V1G1,B3GNT5,B3GNT6,B4GALNT3,B4GALT1,BPNT1,CDS1,CEPT1,CKMT1A,CMAS,CNDP2,CYP2J2,DGKA,DHCR24,DHRS9,DSE,EHHADH,EXTL3,FUT1,FUT2,FUT3,FUT6,GALNT12,GALNT3,GALNT5,GALNT6,GBGT1,GGT6,GLB1,GLUL,GMDS,GPT2,GYS1,HADHA,HK1,HK2,HMGCL,HMOX2,HSD17B3,HSD17B4,HYI,INPP4B,INPP5F,IPPK,ITPKB,ITPKC,KDSR,KMO,LAMA3,LPCAT2,…
hsa00260	Glycine, serine and threonine metabolism - Homo sapiens (human)	2	40	6906	752	0.941994	1	MAOA,PGAM1
hsa05150	Staphylococcus aureus infection - Homo sapiens (human)	2	40	6906	752	0.941994	1	PTAFR,SELPLG
hsa00561	Glycerolipid metabolism - Homo sapiens (human)	3	54	6906	752	0.943372	1	DGKA,MBOAT2,PNPLA3
hsa05204	Chemical carcinogenesis - Homo sapiens (human)	4	68	6906	752	0.947742	1	ALDH1A3,ALDH3B2,GSTT2,SULT1A2
hsa00983	Drug metabolism - other enzymes - Homo sapiens (human)	4	69	6906	752	0.951638	1	CES2,GSTT2,TPMT,XDH
hsa04713	Circadian entrainment - Homo sapiens (human)	6	95	6906	752	0.95516	1	CALML3,CREB1,GNAI2,GNB1,KCNJ5,PRKACA
hsa01230	Biosynthesis of amino acids - Homo sapiens (human)	4	70	6906	752	0.955266	1	ACO2,GLUL,GPT2,PGAM1
hsa00970	Aminoacyl-tRNA biosynthesis - Homo sapiens (human)	2	43	6906	752	0.956474	1	LARS2,RARS2
hsa04060	Cytokine-cytokine receptor interaction - Homo sapiens (human)	20	254	6906	752	0.95799	1	BMPR2,CCL28,CTF1,CXCL16,IL17RE,IL1A,IL1B,IL1RAP,IL20RB,IL7R,INHBA,NGFR,PDGFC,TNF,TNFRSF10C,TNFRSF14,TNFRSF21,TNFSF10,VEGFA,VEGFC
hsa00270	Cysteine and methionine metabolism - Homo sapiens (human)	2	45	6906	752	0.964131	1	MTAP,SMS
hsa04260	Cardiac muscle contraction - Homo sapiens (human)	4	74	6906	752	0.967407	1	ATP1A1,COX7A2,SLC9A1,UQCRB
hsa04540	Gap junction - Homo sapiens (human)	5	87	6906	752	0.967431	1	GNAI2,PDGFC,PRKACA,TUBA4A,TUBB6
hsa03420	Nucleotide excision repair - Homo sapiens (human)	2	46	6906	752	0.967456	1	CDK7,ERCC6
hsa04913	Ovarian steroidogenesis - Homo sapiens (human)	2	48	6906	752	0.97324	1	CYP2J2,PRKACA
hsa00980	Metabolism of xenobiotics by cytochrome P450 - Homo sapiens (human)	3	63	6906	752	0.973944	1	ALDH1A3,ALDH3B2,GSTT2
hsa05032	Morphine addiction - Homo sapiens (human)	5	90	6906	752	0.974023	1	GABRP,GNAI2,GNB1,KCNJ5,PRKACA
hsa04927	Cortisol synthesis and secretion - Homo sapiens (human)	3	64	6906	752	0.976149	1	ATF6B,CREB1,PRKACA
hsa04723	Retrograde endocannabinoid signaling - Homo sapiens (human)	9	142	6906	752	0.977847	1	GABRP,GNAI2,GNB1,KCNJ5,MAPK10,MAPK13,NDUFA12,PRKACA,RPS6KA1
hsa04742	Taste transduction - Homo sapiens (human)	4	82	6906	752	0.98305	1	PRKACA,SCNN1A,SCNN1B,SCNN1G
hsa04270	Vascular smooth muscle contraction - Homo sapiens (human)	6	116	6906	752	0.990275	1	CALD1,CALML3,PRKACA,PRKCD,PRKCH,ROCK1
hsa00590	Arachidonic acid metabolism - Homo sapiens (human)	2	61	6906	752	0.992715	1	CYP2J2,GPX3
hsa03008	Ribosome biogenesis in eukaryotes - Homo sapiens (human)	2	72	6906	752	0.997651	1	DROSHA,REXO2
hsa03010	Ribosome - Homo sapiens (human)	6	134	6906	752	0.997668	1	MRPL36,MRPS21,RPL11,RPL17,RPS10,RPS25
hsa05322	Systemic lupus erythematosus - Homo sapiens (human)	2	112	6906	752	0.999967	1	SNRPD3,TNF
hsa04080	Neuroactive ligand-receptor interaction - Homo sapiens (human)	9	275	6906	752	0.999999	1	ADRB2,CHRNB1,GABRP,LPAR3,LPAR6,P2RY2,PTAFR,S1PR5,THRB
hsa04740	Olfactory transduction - Homo sapiens (human)	5	402	6906	752	1	1	AMPD3,CALML3,GNAL,GNB1,PRKACA
