## Supplementary Table 5 for "Meta-analysis of transcriptomes of SARS-Cov2 infected human lung epithelial cells identifies transmembrane serine proteases co-expressed with ACE2 and biological processes related to viral entry, immunity, inflammation and cellular stress"

### Sheet: kegg_sig_pw.ACE2_anticorrelated_symbols_bonf05
keggid	kegg_name	sig_pw	n_pw	n_all	n_sig	p_hyper	q_hyper	genes
hsa03030	DNA replication - Homo sapiens (human)	24	37	6906	740	3.40105e-15	1.00331e-12	DNA2,FEN1,LIG1,MCM2,MCM3,MCM4,MCM5,MCM6,MCM7,PCNA,POLA1,POLD1,POLD2,POLE,POLE2,PRIM1,RFC2,RFC3,RFC4,RFC5,RNASEH2A,RNASEH2B,RNASEH2C,RPA3
hsa01100	Metabolic pathways - Homo sapiens (human)	190	1171	6906	740	1.25847e-10	1.85624e-08	AADAT,ACAA2,ACACB,ACADS,ACOT1,ACOT2,ACP1,ACSM3,ACSS1,ADO,ADPGK,ADSL,AGMAT,AGPAT2,AK7,AKR1B1,AKR1B10,AKR1C3,ALDH1A1,ALDH3A1,ALDH3A2,ALDH3B1,ALDH5A1,ALG6,ALG8,ASNS,ATP6V0E2,B3GALT6,B3GAT3,BCKDHA,BLVRA,BLVRB,BST1,C1GALT1C1,CAD,CBR3,CBS,CD38,CDIPT,CDS2,CERS2,CHDH,CHKA,CHPT1,CHST10,CMBL,COASY,COQ5,COQ6,COQ7,COX11,COX6A1,COX8A,CRLS1,CSGALNACT1,CYC1,CYP24A1,DDC,DEGS1,DGKD,DHFR,DNMT1,DNMT3B,DTYMK,DUT,EAR…
hsa04110	Cell cycle - Homo sapiens (human)	34	123	6906	740	1.11753e-07	1.0989e-05	ANAPC11,ANAPC2,ANAPC5,ANAPC7,BUB1,BUB3,CCNB1,CCNB2,CCND3,CCNE1,CDC20,CDC25B,CDC45,CDC6,CDK1,CDK2,CDK4,CDKN1B,E2F1,E2F5,MAD2L2,MCM2,MCM3,MCM4,MCM5,MCM6,MCM7,ORC6,PCNA,PKMYT1,PLK1,RBX1,TTK,WEE1
hsa03460	Fanconi anemia pathway - Homo sapiens (human)	19	48	6906	740	1.68203e-07	1.2405e-05	ATRIP,BLM,BRCA1,EME1,FANCA,FANCB,FANCC,FANCD2,FANCF,FANCG,FANCI,FANCL,MLH1,MUS81,RMI2,RPA3,TELO2,TOP3A,UBE2T
hsa03430	Mismatch repair - Homo sapiens (human)	12	24	6906	740	1.67682e-06	9.89323e-05	LIG1,MLH1,MLH3,MSH2,PCNA,POLD1,POLD2,RFC2,RFC3,RFC4,RFC5,RPA3
hsa03440	Homologous recombination - Homo sapiens (human)	13	38	6906	740	9.33925e-05	0.0045918	BLM,BRCA1,EME1,MUS81,NBN,POLD1,POLD2,RAD54B,RAD54L,RPA3,TOP3A,XRCC2,XRCC3
hsa00563	Glycosylphosphatidylinositol (GPI)-anchor biosynthesis - Homo sapiens (human)	10	26	6906	740	0.000200932	0.00846784	GPAA1,GPLD1,PIGB,PIGC,PIGH,PIGM,PIGO,PIGQ,PIGU,PIGX
hsa03410	Base excision repair - Homo sapiens (human)	11	34	6906	740	0.000559226	0.0206215	FEN1,HMGB1,LIG1,NTHL1,OGG1,PCNA,POLD1,POLD2,POLE,POLE2,XRCC1
hsa01200	Carbon metabolism - Homo sapiens (human)	23	112	6906	740	0.00150913	0.0484715	ACADS,ACSS1,ADPGK,ENO2,ENO3,FH,G6PD,GCSH,GLUD2,HKDC1,IDH3B,MDH1,ME3,PGAM2,PGD,PGP,PHGDH,PRPS1,PRPS2,PSAT1,PSPH,SHMT1,SUCLG1
hsa00750	Vitamin B6 metabolism - Homo sapiens (human)	4	6	6906	740	0.0016431	0.0484715	PDXK,PDXP,PSAT1,RFK
hsa00230	Purine metabolism - Homo sapiens (human)	30	162	6906	740	0.0018286	0.0490398	ADSL,AK7,ENPP1,ENTPD1,HDDC3,HPRT1,NME3,NT5C,NT5M,PAPSS2,PDE10A,PDE1C,PDE3A,PDE3B,PDE4B,PDE4D,PDE7B,PDE8A,PFAS,POLA1,POLD1,POLD2,POLE,POLE2,POLR2C,POLR2I,POLR3E,PRIM1,PRPS1,PRPS2
hsa05012	Parkinson's disease - Homo sapiens (human)	23	115	6906	740	0.00217504	0.0534698	CASP9,COX6A1,COX8A,CYC1,DRD1,LRRK2,NDUFA10,NDUFA2,NDUFA4,NDUFAB1,NDUFB1,NDUFB11,NDUFB6,NDUFS3,NDUFS7,NDUFS8,SLC18A2,SLC25A5,UBB,UCHL1,UQCRFS1,UQCRQ,VDAC2
hsa03420	Nucleotide excision repair - Homo sapiens (human)	12	46	6906	740	0.00261327	0.059301	LIG1,PCNA,POLD1,POLD2,POLE,POLE2,RBX1,RFC2,RFC3,RFC4,RFC5,RPA3
hsa01523	Antifolate resistance - Homo sapiens (human)	9	30	6906	740	0.00318032	0.0670138	ABCC2,ABCC3,ABCC4,ABCG2,DHFR,GGH,IKBKG,SHMT1,SLC19A1
hsa00130	Ubiquinone and other terpenoid-quinone biosynthesis - Homo sapiens (human)	5	12	6906	740	0.00579948	0.114056	COQ5,COQ6,COQ7,NQO1,VKORC1
hsa00240	Pyrimidine metabolism - Homo sapiens (human)	19	98	6906	740	0.00720907	0.132917	CAD,DTYMK,DUT,ENPP1,ENTPD1,NME3,NT5C,NT5M,POLA1,POLD1,POLD2,POLE,POLE2,POLR2C,POLR2I,POLR3E,PRIM1,TK1,UCK1
hsa04914	Progesterone-mediated oocyte maturation - Homo sapiens (human)	18	92	6906	740	0.00797802	0.138442	AKT2,ANAPC11,ANAPC2,ANAPC5,ANAPC7,AURKA,BUB1,CCNB1,CCNB2,CDC25B,CDK1,CDK2,CPEB1,KIF22,MAD2L2,PDE3B,PKMYT1,PLK1
hsa00740	Riboflavin metabolism - Homo sapiens (human)	4	9	6906	740	0.0105967	0.173668	ACP1,BLVRB,ENPP1,RFK
hsa00790	Folate biosynthesis - Homo sapiens (human)	7	26	6906	740	0.0167761	0.260471	AKR1B1,AKR1B10,AKR1C3,DHFR,GGH,PCBD1,SPR
hsa03040	Spliceosome - Homo sapiens (human)	22	129	6906	740	0.0180642	0.266447	ALYREF,EFTUD2,EIF4A3,HNRNPU,HSPA1A,HSPA1B,HSPA2,LSM2,LSM5,MAGOHB,PRPF19,PRPF31,PUF60,SNRPB,SNRPB2,SNRPE,SRSF1,SRSF2,SRSF6,SRSF7,U2AF1L4,U2AF2
hsa04114	Oocyte meiosis - Homo sapiens (human)	20	115	6906	740	0.0192707	0.270707	ANAPC11,ANAPC2,ANAPC5,ANAPC7,AR,AURKA,BUB1,CCNB1,CCNB2,CCNE1,CDC20,CDK1,CDK2,CPEB1,MAD2L2,PKMYT1,PLK1,PPP2R5A,RBX1,STAG3
hsa00260	Glycine, serine and threonine metabolism - Homo sapiens (human)	9	40	6906	740	0.0230236	0.308726	CBS,CHDH,GATM,GCSH,PGAM2,PHGDH,PSAT1,PSPH,SHMT1
hsa00190	Oxidative phosphorylation - Homo sapiens (human)	18	103	6906	740	0.0244257	0.313286	ATP6V0E2,COX11,COX6A1,COX8A,CYC1,NDUFA10,NDUFA2,NDUFA4,NDUFAB1,NDUFB1,NDUFB11,NDUFB6,NDUFS3,NDUFS7,NDUFS8,TCIRG1,UQCRFS1,UQCRQ
hsa03018	RNA degradation - Homo sapiens (human)	14	75	6906	740	0.0264711	0.313738	CNOT10,DIS3L,EDC4,ENO2,ENO3,EXOSC1,EXOSC2,EXOSC3,EXOSC4,EXOSC5,EXOSC8,HSPD1,LSM2,LSM5
hsa05166	HTLV-I infection - Homo sapiens (human)	35	235	6906	740	0.0265879	0.313738	AKT2,ANAPC11,ANAPC2,ANAPC5,ANAPC7,BUB3,CCNB2,CCND3,CDC20,CDK4,CREM,CRTC3,DVL2,E2F1,FZD7,GPS2,IKBKG,KAT2A,MAP3K14,MSX2,NFATC1,NRP1,PCNA,POLD1,POLD2,POLE,POLE2,RELB,SLC25A5,STAT5B,TLN2,VAC14,VDAC2,WNT3,WNT7B
hsa00564	Glycerophospholipid metabolism - Homo sapiens (human)	15	85	6906	740	0.0349871	0.389861	AGPAT2,CDIPT,CDS2,CHKA,CHPT1,CRLS1,DGKD,ETNK1,LCLAT1,LPGAT1,LPIN2,PEMT,PLA2G4A,TAZ,UCK1
hsa00052	Galactose metabolism - Homo sapiens (human)	7	30	6906	740	0.0356822	0.389861	AKR1B1,AKR1B10,GAA,GALK1,GALM,GLA,HKDC1
hsa03008	Ribosome biogenesis in eukaryotes - Homo sapiens (human)	13	72	6906	740	0.0404528	0.426199	FBL,IMP3,NHP2,NOB1,NOP56,NXT1,POP4,POP5,POP7,RPP25,RRP7A,TBL3,UTP18
hsa00760	Nicotinate and nicotinamide metabolism - Homo sapiens (human)	6	25	6906	740	0.0444474	0.452138	ALDH5A1,BST1,CD38,ENPP1,NT5C,NT5M
hsa05169	Epstein-Barr virus infection - Homo sapiens (human)	27	182	6906	740	0.0492486	0.484278	ADRM1,AKT2,CD38,CDK1,CDK2,CDKN1B,ENTPD1,HDAC4,HDAC5,HSPA1A,HSPA1B,HSPA2,IKBKG,IL10RB,MAP3K14,NCOR2,NEDD4,POLR2C,POLR2I,POLR3E,PSMC3,PSMC4,RELB,TRAF1,TRAF2,TRAF5,VIM
hsa05032	Morphine addiction - Homo sapiens (human)	15	90	6906	740	0.0541943	0.51572	ARRB1,ARRB2,DRD1,GABRB3,GNB5,GNG11,PDE10A,PDE1C,PDE3A,PDE3B,PDE4B,PDE4D,PDE7B,PDE8A,PRKCA
hsa00860	Porphyrin and chlorophyll metabolism - Homo sapiens (human)	7	33	6906	740	0.0566555	0.522293	BLVRA,BLVRB,EARS2,HMBS,HMOX1,MMAB,PPOX
hsa04122	Sulfur relay system - Homo sapiens (human)	3	9	6906	740	0.0628847	0.560341	CTU1,CTU2,MPST
hsa00532	Glycosaminoglycan biosynthesis - chondroitin sulfate / dermatan sulfate - Homo sapiens (human)	5	21	6906	740	0.0664227	0.560341	B3GALT6,B3GAT3,CHST14,CHST7,CSGALNACT1
hsa01230	Biosynthesis of amino acids - Homo sapiens (human)	12	70	6906	740	0.0667678	0.560341	CBS,ENO2,ENO3,IDH3B,MAT2A,PGAM2,PHGDH,PRPS1,PRPS2,PSAT1,PSPH,SHMT1
hsa00603	Glycosphingolipid biosynthesis - globo and isoglobo series - Homo sapiens (human)	4	15	6906	740	0.0683807	0.560341	GLA,HEXA,NAGA,ST3GAL2
hsa04932	Non-alcoholic fatty liver disease (NAFLD) - Homo sapiens (human)	21	143	6906	740	0.0827858	0.619124	AKT2,CEBPA,COX6A1,COX8A,CYC1,IRS2,MAP3K11,NDUFA10,NDUFA2,NDUFA4,NDUFAB1,NDUFB1,NDUFB11,NDUFB6,NDUFS3,NDUFS7,NDUFS8,NR1H3,TRAF2,UQCRFS1,UQCRQ
hsa00030	Pentose phosphate pathway - Homo sapiens (human)	6	29	6906	740	0.0829423	0.619124	G6PD,PGD,PRPS1,PRPS2,RBKS,SUCLG1
hsa00450	Selenocompound metabolism - Homo sapiens (human)	4	16	6906	740	0.0837526	0.619124	PAPSS2,SEPHS2,TXNRD1,TXNRD2
hsa00250	Alanine, aspartate and glutamate metabolism - Homo sapiens (human)	7	36	6906	740	0.083949	0.619124	ADSL,ALDH5A1,ASNS,CAD,GLUD2,NIT2,RIMKLA
hsa00010	Glycolysis / Gluconeogenesis - Homo sapiens (human)	11	66	6906	740	0.0904923	0.651103	ACSS1,ADPGK,ALDH3A1,ALDH3A2,ALDH3B1,ENO2,ENO3,GALM,HKDC1,MINPP1,PGAM2
hsa04120	Ubiquitin mediated proteolysis - Homo sapiens (human)	19	130	6906	740	0.0988731	0.672605	ANAPC11,ANAPC2,ANAPC5,ANAPC7,BRCA1,CDC20,DET1,FANCL,FBXO4,MID1,NEDD4,PRPF19,RBX1,SAE1,UBA2,UBE2C,UBE2M,UBE2O,UBE2S
hsa00515	Mannose type O-glycan biosynthesis - Homo sapiens (human)	4	17	6906	740	0.100651	0.672605	CHST10,FKRP,POMT1,POMT2
hsa00270	Cysteine and methionine metabolism - Homo sapiens (human)	8	45	6906	740	0.102601	0.672605	CBS,DNMT1,DNMT3B,GSS,MAT2A,MDH1,MPST,POLA1
hsa02010	ABC transporters - Homo sapiens (human)	8	45	6906	740	0.102601	0.672605	ABCA2,ABCA3,ABCB6,ABCB8,ABCC2,ABCC3,ABCC4,ABCG2
hsa00620	Pyruvate metabolism - Homo sapiens (human)	7	39	6906	740	0.117566	0.753955	ACACB,ACSS1,ALDH3A2,FH,HAGH,MDH1,ME3
hsa05016	Huntington's disease - Homo sapiens (human)	24	175	6906	740	0.121728	0.76404	AP2A2,BBC3,BDNF,CASP9,COX6A1,COX8A,CYC1,HIP1,NDUFA10,NDUFA2,NDUFA4,NDUFAB1,NDUFB1,NDUFB11,NDUFB6,NDUFS3,NDUFS7,NDUFS8,POLR2C,POLR2I,SLC25A5,UQCRFS1,UQCRQ,VDAC2
hsa00440	Phosphonate and phosphinate metabolism - Homo sapiens (human)	2	6	6906	740	0.128547	0.767706	CHPT1,GGT7
hsa00430	Taurine and hypotaurine metabolism - Homo sapiens (human)	3	12	6906	740	0.129634	0.767706	ADO,GGT1,GGT7
hsa04216	Ferroptosis - Homo sapiens (human)	7	40	6906	740	0.13012	0.767706	GSS,HMOX1,SAT2,SLC40A1,SLC7A11,STEAP3,VDAC2
hsa05010	Alzheimer's disease - Homo sapiens (human)	21	152	6906	740	0.133194	0.770438	APBB1,APH1B,ATP2A3,CASP9,COX6A1,COX8A,CYC1,NDUFA10,NDUFA2,NDUFA4,NDUFAB1,NDUFB1,NDUFB11,NDUFB6,NDUFS3,NDUFS7,NDUFS8,PSENEN,RTN3,UQCRFS1,UQCRQ
hsa00514	Other types of O-glycan biosynthesis - Homo sapiens (human)	4	19	6906	740	0.138621	0.786406	GXYLT1,POMT1,POMT2,ST6GAL2
hsa03450	Non-homologous end-joining - Homo sapiens (human)	3	13	6906	740	0.155774	0.839979	FEN1,NHEJ1,POLD2
hsa00670	One carbon pool by folate - Homo sapiens (human)	4	20	6906	740	0.159454	0.839979	DHFR,MTHFD1,MTHFS,SHMT1
hsa00770	Pantothenate and CoA biosynthesis - Homo sapiens (human)	4	20	6906	740	0.159454	0.839979	BST1,COASY,ENPP1,PANK2
hsa01040	Biosynthesis of unsaturated fatty acids - Homo sapiens (human)	4	20	6906	740	0.159454	0.839979	ACOT1,ACOT2,FADS1,PECR
hsa04115	p53 signaling pathway - Homo sapiens (human)	10	66	6906	740	0.16425	0.850064	BBC3,CASP9,CCNB1,CCNB2,CCND3,CCNE1,CDK1,CDK2,CDK4,STEAP3
hsa04714	Thermogenesis - Homo sapiens (human)	25	192	6906	740	0.175135	0.89077	ACTG1,BMP8B,COA5,COX11,COX6A1,COX8A,CPT1A,CYC1,FGFR1,MLST8,NDUFA10,NDUFA2,NDUFA4,NDUFAB1,NDUFAF3,NDUFB1,NDUFB11,NDUFB6,NDUFS3,NDUFS7,NDUFS8,RPTOR,SLC25A20,UQCRFS1,UQCRQ
hsa00062	Fatty acid elongation - Homo sapiens (human)	4	22	6906	740	0.204151	1	ACAA2,ACOT1,ACOT2,AKR1B10
hsa04390	Hippo signaling pathway - Homo sapiens (human)	20	154	6906	740	0.211027	1	ACTG1,BBC3,BIRC5,BMP4,BMP6,BMP8B,BMPR1B,CCND3,DVL2,FZD7,GLI2,ID2,LIMD1,LLGL2,PARD6A,TEAD4,WNT3,WNT7B,WWC1,WWTR1
hsa04392	Hippo signaling pathway - multiple species - Homo sapiens (human)	5	30	6906	740	0.213235	1	LIMD1,RASSF2,TEAD4,WWC1,WWTR1
hsa00561	Glycerolipid metabolism - Homo sapiens (human)	8	54	6906	740	0.216969	1	AGPAT2,AKR1B1,AKR1B10,ALDH3A2,DGKD,GLA,LCLAT1,LPIN2
hsa04610	Complement and coagulation cascades - Homo sapiens (human)	11	79	6906	740	0.221835	1	C1R,C1S,C5,CD46,CFD,CLU,F12,ITGAM,PROC,PROCR,TFPI
hsa00900	Terpenoid backbone biosynthesis - Homo sapiens (human)	4	23	6906	740	0.227737	1	BLVRB,IDI2,PDSS1,PMVK
hsa03013	RNA transport - Homo sapiens (human)	20	157	6906	740	0.237137	1	AAAS,ALYREF,CYFIP2,EIF4A3,GEMIN4,MAGOHB,NUP210,NUP35,NUP37,NUP43,NUP85,NUP88,NXT1,POP4,POP5,POP7,RNPS1,RPP25,TACC3,THOC6
hsa00604	Glycosphingolipid biosynthesis - ganglio series - Homo sapiens (human)	3	16	6906	740	0.24173	1	HEXA,ST3GAL2,ST3GAL5
hsa00730	Thiamine metabolism - Homo sapiens (human)	3	16	6906	740	0.24173	1	ACP1,AK7,THTPA
hsa04950	Maturity onset diabetes of the young - Homo sapiens (human)	4	24	6906	740	0.25196	1	FOXA2,HHEX,HNF1A,HNF4A
hsa05150	Staphylococcus aureus infection - Homo sapiens (human)	6	40	6906	740	0.253524	1	C1R,C1S,C5,CFD,ITGAM,KRT10
hsa04146	Peroxisome - Homo sapiens (human)	11	82	6906	740	0.259793	1	DECR2,ECH1,EPHX2,HACL1,NUDT7,PECR,PEX5,PHYH,PMVK,PXMP2,SLC27A2
hsa04330	Notch signaling pathway - Homo sapiens (human)	7	49	6906	740	0.267955	1	APH1B,DTX3,DVL2,KAT2A,MAML3,NCOR2,PSENEN
hsa00534	Glycosaminoglycan biosynthesis - heparan sulfate / heparin - Homo sapiens (human)	4	25	6906	740	0.276683	1	B3GALT6,B3GAT3,EXTL2,HS2ST1
hsa04977	Vitamin digestion and absorption - Homo sapiens (human)	4	25	6906	740	0.276683	1	SLC19A1,SLC19A3,SLC23A1,SLC5A6
hsa00140	Steroid hormone biosynthesis - Homo sapiens (human)	7	50	6906	740	0.28534	1	AKR1C1,AKR1C2,AKR1C3,HSD17B1,HSD17B7,HSD17B8,PGAM2
hsa05222	Small cell lung cancer - Homo sapiens (human)	12	93	6906	740	0.2914	1	AKT2,CASP9,CCNE1,CDK2,CDK4,CDKN1B,CKS1B,E2F1,IKBKG,TRAF1,TRAF2,TRAF5
hsa00920	Sulfur metabolism - Homo sapiens (human)	2	10	6906	740	0.291689	1	MPST,PAPSS2
hsa00360	Phenylalanine metabolism - Homo sapiens (human)	3	18	6906	740	0.302558	1	ALDH3A1,ALDH3B1,DDC
hsa00910	Nitrogen metabolism - Homo sapiens (human)	3	18	6906	740	0.302558	1	CA12,CA8,GLUD2
hsa04142	Lysosome - Homo sapiens (human)	15	122	6906	740	0.32565	1	ABCA2,AP1S2,AP4S1,CLN3,CTSF,GAA,GALC,GGA2,GLA,HEXA,LAPTM4B,NAGA,NAGLU,NAGPA,TCIRG1
hsa00650	Butanoate metabolism - Homo sapiens (human)	4	27	6906	740	0.3271	1	ACADS,ACSM3,ACSS1,ALDH5A1
hsa00600	Sphingolipid metabolism - Homo sapiens (human)	6	44	6906	740	0.330802	1	CERS2,DEGS1,GALC,GLA,SGPP1,SPHK2
hsa01212	Fatty acid metabolism - Homo sapiens (human)	6	44	6906	740	0.330802	1	ACAA2,ACADS,CPT1A,FADS1,MCAT,PECR
hsa00100	Steroid biosynthesis - Homo sapiens (human)	3	19	6906	740	0.333296	1	CYP24A1,HSD17B7,SOAT1
hsa03010	Ribosome - Homo sapiens (human)	16	134	6906	740	0.36183	1	MRPL1,MRPL11,MRPL12,MRPL15,MRPL17,MRPL19,MRPS11,MRPS12,MRPS16,MRPS2,RPL10,RPS16,RPS19,RPS27L,RPS4Y1,RPS5
hsa00350	Tyrosine metabolism - Homo sapiens (human)	5	37	6906	740	0.363568	1	ALDH3A1,ALDH3B1,DDC,GSTZ1,HGD
hsa04668	TNF signaling pathway - Homo sapiens (human)	13	108	6906	740	0.371811	1	AKT2,CCL2,CEBPB,CSF1,CXCL5,EDN1,IKBKG,MAP3K14,MAP3K8,TRAF1,TRAF2,TRAF5,VAV1
hsa04218	Cellular senescence - Homo sapiens (human)	18	153	6906	740	0.373607	1	AKT2,CCNB1,CCNB2,CCND3,CCNE1,CDK1,CDK2,CDK4,E2F1,E2F5,FOXM1,NBN,NFATC1,RAD1,RAD9A,SLC25A5,SQSTM1,VDAC2
hsa05134	Legionellosis - Homo sapiens (human)	7	55	6906	740	0.375266	1	C1S,CASP9,HSPA1A,HSPA1B,HSPA2,HSPD1,ITGAM
hsa00630	Glyoxylate and dicarboxylate metabolism - Homo sapiens (human)	4	29	6906	740	0.377994	1	GCSH,MDH1,PGP,SHMT1
hsa01524	Platinum drug resistance - Homo sapiens (human)	9	73	6906	740	0.380827	1	ABCC2,AKT2,BBC3,BIRC5,BRCA1,CASP9,MLH1,MSH2,TOP2A
hsa04657	IL-17 signaling pathway - Homo sapiens (human)	11	91	6906	740	0.383571	1	ANAPC5,CCL2,CEBPB,CXCL5,IKBKG,IL17RB,IL17RC,JUND,SRSF1,TRAF2,TRAF5
hsa04260	Cardiac muscle contraction - Homo sapiens (human)	9	74	6906	740	0.396721	1	CACNG4,CACNG6,CACNG8,COX6A1,COX8A,CYC1,TNNI3,UQCRFS1,UQCRQ
hsa05203	Viral carcinogenesis - Homo sapiens (human)	22	192	6906	740	0.402441	1	BIRC5,CCND3,CCNE1,CDC20,CDK1,CDK2,CDK4,CDKN1B,DNAJA3,GTF2A2,HDAC4,HDAC5,HDAC6,IKBKG,KAT2A,MRPS18B,SRC,STAT5B,TRAF1,TRAF2,TRAF5,VAC14
hsa04913	Ovarian steroidogenesis - Homo sapiens (human)	6	48	6906	740	0.41048	1	ACOT2,AKR1C3,BMP6,HSD17B1,HSD17B7,PLA2G4A
hsa00340	Histidine metabolism - Homo sapiens (human)	3	22	6906	740	0.424455	1	ALDH3A1,ALDH3A2,ALDH3B1
hsa04350	TGF-beta signaling pathway - Homo sapiens (human)	10	85	6906	740	0.427511	1	BAMBI,BMP4,BMP6,BMP8B,BMPR1B,E2F5,ID2,INHBB,RBX1,SMAD6
hsa00020	Citrate cycle (TCA cycle) - Homo sapiens (human)	4	31	6906	740	0.428491	1	FH,IDH3B,MDH1,SUCLG1
hsa00280	Valine, leucine and isoleucine degradation - Homo sapiens (human)	6	49	6906	740	0.430368	1	ACAA2,ACADS,ALDH3A2,BCKDHA,HIBADH,POLE2
hsa05162	Measles - Homo sapiens (human)	15	131	6906	740	0.43353	1	AKT2,BBC3,CCND3,CCNE1,CD46,CDK2,CDK4,CDKN1B,DOK1,HSPA1A,HSPA1B,HSPA2,IFNAR2,IKBKG,STAT5B
hsa00061	Fatty acid biosynthesis - Homo sapiens (human)	2	14	6906	740	0.451813	1	ACACB,MCAT
hsa05219	Bladder cancer - Homo sapiens (human)	5	41	6906	740	0.451906	1	CDK4,DAPK1,DAPK2,E2F1,SRC
hsa00410	beta-Alanine metabolism - Homo sapiens (human)	4	32	6906	740	0.453354	1	ALDH3A1,ALDH3A2,ALDH3B1,SMOX
hsa03020	RNA polymerase - Homo sapiens (human)	4	32	6906	740	0.453354	1	CNOT10,POLR2C,POLR2I,POLR3E
hsa00040	Pentose and glucuronate interconversions - Homo sapiens (human)	3	23	6906	740	0.453962	1	AKR1B1,AKR1B10,UGDH
hsa03060	Protein export - Homo sapiens (human)	3	23	6906	740	0.453962	1	OXA1L,SEC11A,SPCS2
hsa05215	Prostate cancer - Homo sapiens (human)	11	96	6906	740	0.454899	1	AKT2,AR,CASP9,CCNE1,CDK2,CDKN1B,E2F1,FGFR1,IKBKG,PDGFD,ZEB1
hsa04723	Retrograde endocannabinoid signaling - Homo sapiens (human)	16	142	6906	740	0.455298	1	DAGLA,GABRB3,GNB5,GNG11,NAPEPLD,NDUFA10,NDUFA2,NDUFA4,NDUFAB1,NDUFB1,NDUFB11,NDUFB6,NDUFS3,NDUFS7,NDUFS8,PRKCA
hsa04144	Endocytosis - Homo sapiens (human)	25	226	6906	740	0.464662	1	AP2A2,ARRB1,ARRB2,BIN1,CHMP2B,CHMP6,DNM1,EPN1,FGFR4,GIT1,HGS,HSPA1A,HSPA1B,HSPA2,IQSEC2,NEDD4,PARD6A,RUFY1,SNF8,SNX5,SPG21,SRC,UBB,VPS28,VPS37D
hsa00500	Starch and sucrose metabolism - Homo sapiens (human)	4	33	6906	740	0.477851	1	ENPP1,GAA,GYG2,HKDC1
hsa00640	Propanoate metabolism - Homo sapiens (human)	4	33	6906	740	0.477851	1	ACACB,ACSS1,BCKDHA,SUCLG1
hsa04964	Proximal tubule bicarbonate reclamation - Homo sapiens (human)	3	24	6906	740	0.48282	1	GLUD2,MDH1,SLC25A10
hsa00590	Arachidonic acid metabolism - Homo sapiens (human)	7	61	6906	740	0.484256	1	AKR1C3,CBR3,EPHX2,GGT1,PLA2G4A,PTGES2,TBXAS1
hsa00533	Glycosaminoglycan biosynthesis - keratan sulfate - Homo sapiens (human)	2	15	6906	740	0.488691	1	CSGALNACT1,ST3GAL2
hsa04213	Longevity regulating pathway - multiple species - Homo sapiens (human)	7	62	6906	740	0.502009	1	AKT2,FOXA2,HSPA1A,HSPA1B,HSPA2,IRS2,RPTOR
hsa00071	Fatty acid degradation - Homo sapiens (human)	5	44	6906	740	0.515982	1	ACAA2,ACADS,ALDH3A2,CPT1A,ECI1
hsa04137	Mitophagy - animal - Homo sapiens (human)	7	63	6906	740	0.519559	1	CALCOCO2,E2F1,RHOT1,SQSTM1,SRC,TBC1D17,UBB
hsa04721	Synaptic vesicle cycle - Homo sapiens (human)	7	63	6906	740	0.519559	1	AP2A2,ATP6V0E2,DNM1,SLC18A2,STX1A,STX2,TCIRG1
hsa05131	Shigellosis - Homo sapiens (human)	7	63	6906	740	0.519559	1	ACTG1,ELMO1,IKBKG,MAD2L2,RIPK2,SRC,U2AF1L4
hsa04130	SNARE interactions in vesicular transport - Homo sapiens (human)	4	35	6906	740	0.525477	1	BET1,STX1A,STX2,VAMP1
hsa00480	Glutathione metabolism - Homo sapiens (human)	6	54	6906	740	0.527299	1	G6PD,GGT1,GGT7,GSR,GSS,PGD
hsa04010	MAPK signaling pathway - Homo sapiens (human)	31	290	6906	740	0.535158	1	AKT2,ARRB1,ARRB2,BDNF,CACNA1H,CACNG4,CACNG6,CACNG8,CDC25B,CSF1,ECSIT,FGFR1,FGFR4,HSPA1A,HSPA1B,HSPA2,IKBKG,JUND,MAP3K11,MAP3K12,MAP3K14,MAP3K8,MAPK8IP1,MAPK8IP2,NFATC1,PDGFD,PLA2G4A,PPP5C,PRKCA,RELB,TRAF2
hsa00330	Arginine and proline metabolism - Homo sapiens (human)	5	45	6906	740	0.53665	1	AGMAT,ALDH3A2,GATM,SAT2,SMOX
hsa03050	Proteasome - Homo sapiens (human)	5	45	6906	740	0.53665	1	ADRM1,PSMA3,PSMA7,PSMC3,PSMC4
hsa05217	Basal cell carcinoma - Homo sapiens (human)	7	64	6906	740	0.536878	1	BMP4,DVL2,FZD7,GLI2,SMO,WNT3,WNT7B
hsa05230	Central carbon metabolism in cancer - Homo sapiens (human)	7	64	6906	740	0.536878	1	AKT2,FGFR1,G6PD,HKDC1,PGAM2,SIRT3,SLC7A5
hsa05168	Herpes simplex infection - Homo sapiens (human)	17	160	6906	740	0.553598	1	ALYREF,C5,CCL2,CDK1,CDK2,IFNAR2,IKBKG,MCRS1,SRSF1,SRSF2,SRSF6,SRSF7,TAF6,TAF6L,TRAF1,TRAF2,TRAF5
hsa04966	Collecting duct acid secretion - Homo sapiens (human)	3	27	6906	740	0.564599	1	ATP6V0E2,SLC12A7,TCIRG1
hsa05120	Epithelial cell signaling in Helicobacter pylori infection - Homo sapiens (human)	7	67	6906	740	0.587211	1	ATP6V0E2,GIT1,IKBKG,JAM3,MAP3K14,SRC,TCIRG1
hsa00053	Ascorbate and aldarate metabolism - Homo sapiens (human)	2	18	6906	740	0.589449	1	ALDH3A2,UGDH
hsa00512	Mucin type O-glycan biosynthesis - Homo sapiens (human)	3	28	6906	740	0.590046	1	C1GALT1C1,GCNT3,ST3GAL2
hsa00380	Tryptophan metabolism - Homo sapiens (human)	4	38	6906	740	0.592683	1	AADAT,ALDH3A2,DDC,KYNU
hsa05110	Vibrio cholerae infection - Homo sapiens (human)	5	48	6906	740	0.596041	1	ACTG1,ATP6V0E2,PRKCA,SRC,TCIRG1
hsa04370	VEGF signaling pathway - Homo sapiens (human)	6	58	6906	740	0.599668	1	AKT2,CASP9,PLA2G4A,PRKCA,SPHK2,SRC
hsa04066	HIF-1 signaling pathway - Homo sapiens (human)	10	97	6906	740	0.600961	1	AKT2,CDKN1B,EDN1,EGLN1,ENO2,ENO3,HKDC1,HMOX1,PRKCA,RBX1
hsa04934	Cushing's syndrome - Homo sapiens (human)	16	155	6906	740	0.60274	1	CACNA1H,CCND3,CCNE1,CDK2,CDK4,CDKN1B,DVL2,E2F1,FH,FZD7,PBX1,PDE8A,WDR5,WDR5B,WNT3,WNT7B
hsa00520	Amino sugar and nucleotide sugar metabolism - Homo sapiens (human)	5	49	6906	740	0.614867	1	CYB5RL,GALK1,HEXA,HKDC1,UGDH
hsa00511	Other glycan degradation - Homo sapiens (human)	2	19	6906	740	0.619584	1	ALG6,HEXA
hsa01210	2-Oxocarboxylic acid metabolism - Homo sapiens (human)	2	19	6906	740	0.619584	1	AADAT,IDH3B
hsa04150	mTOR signaling pathway - Homo sapiens (human)	15	147	6906	740	0.620425	1	AKT2,DVL2,FZD7,LRP5,MLST8,NPRL2,PRKCA,RPTOR,SLC7A5,STRADB,TELO2,TTI1,WDR24,WNT3,WNT7B
hsa04217	Necroptosis - Homo sapiens (human)	16	157	6906	740	0.623945	1	AIFM1,CHMP2B,CHMP6,GLUD2,HMGB1,IFNAR2,PLA2G4A,RBCK1,SLC25A5,SPATA2L,SQSTM1,STAT5B,TRAF2,TRAF5,USP21,VDAC2
hsa04979	Cholesterol metabolism - Homo sapiens (human)	5	50	6906	740	0.63317	1	APOC1,APOH,SOAT1,STARD3,VDAC2
hsa04136	Autophagy - other - Homo sapiens (human)	3	30	6906	740	0.637977	1	ATG10,MLST8,RPTOR
hsa00531	Glycosaminoglycan degradation - Homo sapiens (human)	2	20	6906	740	0.647985	1	HEXA,NAGLU
hsa05161	Hepatitis B - Homo sapiens (human)	14	140	6906	740	0.649837	1	AKT2,BIRC5,CASP9,CCNE1,CDK2,CDK4,CDKN1B,E2F1,IKBKG,NFATC1,PCNA,PRKCA,SRC,STAT5B
hsa04978	Mineral absorption - Homo sapiens (human)	5	51	6906	740	0.650931	1	ATP2B1,HMOX1,SLC40A1,SLC4A2,STEAP2
hsa00565	Ether lipid metabolism - Homo sapiens (human)	4	42	6906	740	0.672908	1	CHPT1,PAFAH1B3,PLA2G4A,TMEM86B
hsa00051	Fructose and mannose metabolism - Homo sapiens (human)	3	32	6906	740	0.681843	1	AKR1B1,AKR1B10,HKDC1
hsa04215	Apoptosis - multiple species - Homo sapiens (human)	3	32	6906	740	0.681843	1	BBC3,BIRC5,CASP9
hsa05231	Choline metabolism in cancer - Homo sapiens (human)	9	94	6906	740	0.689957	1	AKT2,CHKA,CHPT1,DGKD,PDGFD,PLA2G4A,PRKCA,SLC22A3,SLC22A4
hsa04210	Apoptosis - Homo sapiens (human)	13	134	6906	740	0.690606	1	ACTG1,AIFM1,AKT2,BBC3,BIRC5,CASP9,CTSF,IKBKG,LMNA,LMNB1,MAP3K14,TRAF1,TRAF2
hsa00562	Inositol phosphate metabolism - Homo sapiens (human)	7	74	6906	740	0.692852	1	CDIPT,IMPA2,INPP5E,INPP5J,MINPP1,PLCH1,SYNJ2
hsa00220	Arginine biosynthesis - Homo sapiens (human)	2	22	6906	740	0.699699	1	CYC1,GLUD2
hsa04310	Wnt signaling pathway - Homo sapiens (human)	14	146	6906	740	0.711139	1	BAMBI,CACYBP,CCNB2,CCND3,DKK1,DVL2,FZD7,LRP5,MMP7,NFATC1,PRKCA,RBX1,WNT3,WNT7B
hsa04012	ErbB signaling pathway - Homo sapiens (human)	8	86	6906	740	0.716273	1	AKT2,CDKN1B,NRG1,NRG2,PAK4,PRKCA,SRC,STAT5B
hsa04666	Fc gamma R-mediated phagocytosis - Homo sapiens (human)	8	87	6906	740	0.728392	1	AKT2,BIN1,CFL2,IKBKG,PLA2G4A,PRKCA,SPHK2,VAV1
hsa05211	Renal cell carcinoma - Homo sapiens (human)	6	67	6906	740	0.737832	1	AKT2,ARNT2,EGLN1,FH,PAK4,RBX1
hsa05223	Non-small cell lung cancer - Homo sapiens (human)	6	67	6906	740	0.737832	1	AKT2,CASP9,CDK4,E2F1,PRKCA,STAT5B
hsa05143	African trypanosomiasis - Homo sapiens (human)	3	35	6906	740	0.740018	1	F2RL1,PRKCA,THOP1
hsa00310	Lysine degradation - Homo sapiens (human)	4	46	6906	740	0.741516	1	AADAT,ALDH3A2,DOT1L,SUV39H1
hsa04340	Hedgehog signaling pathway - Homo sapiens (human)	4	46	6906	740	0.741516	1	ARRB1,ARRB2,GLI2,SMO
hsa05100	Bacterial invasion of epithelial cells - Homo sapiens (human)	6	68	6906	740	0.750844	1	ACTG1,ARHGEF26,DNM1,ELMO1,MAD2L2,SRC
hsa04920	Adipocytokine signaling pathway - Homo sapiens (human)	6	69	6906	740	0.76338	1	ACACB,AKT2,CPT1A,IKBKG,IRS2,TRAF2
hsa05031	Amphetamine addiction - Homo sapiens (human)	6	69	6906	740	0.76338	1	DDC,DRD1,NDUFS7,PRKCA,SLC18A2,STX1A
hsa04961	Endocrine and other factor-regulated calcium reabsorption - Homo sapiens (human)	4	48	6906	740	0.771465	1	AP2A2,ATP2B1,DNM1,PRKCA
hsa04976	Bile secretion - Homo sapiens (human)	6	70	6906	740	0.775446	1	ABCC2,ABCC3,ABCC4,ABCG2,EPHX1,SLC4A2
hsa00510	N-Glycan biosynthesis - Homo sapiens (human)	4	49	6906	740	0.785385	1	ALG6,ALG8,MAN2A2,ST6GAL2
hsa05412	Arrhythmogenic right ventricular cardiomyopathy (ARVC) - Homo sapiens (human)	6	71	6906	740	0.787044	1	ACTG1,CACNG4,CACNG6,CACNG8,ITGB5,LMNA
hsa05410	Hypertrophic cardiomyopathy (HCM) - Homo sapiens (human)	7	82	6906	740	0.790021	1	ACTG1,CACNG4,CACNG6,CACNG8,ITGB5,LMNA,TNNI3
hsa05030	Cocaine addiction - Homo sapiens (human)	4	50	6906	740	0.798621	1	BDNF,DDC,DRD1,SLC18A2
hsa05133	Pertussis - Homo sapiens (human)	6	73	6906	740	0.808864	1	C1R,C1S,C5,CFL2,CXCL5,ITGAM
hsa05418	Fluid shear stress and atherosclerosis - Homo sapiens (human)	12	138	6906	740	0.818322	1	ACTG1,AKT2,BMP4,BMPR1B,CCL2,EDN1,HMOX1,IKBKG,KLF2,NQO1,SQSTM1,SRC
hsa00980	Metabolism of xenobiotics by cytochrome P450 - Homo sapiens (human)	5	63	6906	740	0.819858	1	AKR1C1,ALDH3A1,ALDH3B1,CBR3,EPHX1
hsa05202	Transcriptional misregulation in cancer - Homo sapiens (human)	16	181	6906	740	0.828014	1	ARNT2,ASPSCR1,CDKN1B,CEBPA,CEBPB,DOT1L,ETV4,FUS,HHEX,HPGD,ID2,ITGAM,PBX1,TRAF1,TSPAN7,ZEB1
hsa04973	Carbohydrate digestion and absorption - Homo sapiens (human)	3	41	6906	740	0.830765	1	AKT2,HKDC1,SLC37A4
hsa04550	Signaling pathways regulating pluripotency of stem cells - Homo sapiens (human)	12	140	6906	740	0.832901	1	AKT2,BMP4,BMPR1B,DVL2,FGFR1,FGFR4,FZD7,HNF1A,ID2,INHBB,WNT3,WNT7B
hsa04070	Phosphatidylinositol signaling system - Homo sapiens (human)	8	98	6906	740	0.838502	1	CDIPT,CDS2,DGKD,IMPA2,INPP5E,INPP5J,PRKCA,SYNJ2
hsa04933	AGE-RAGE signaling pathway in diabetic complications - Homo sapiens (human)	8	98	6906	740	0.838502	1	AKT2,CCL2,CDK4,CDKN1B,EDN1,NFATC1,PRKCA,STAT5B
hsa04810	Regulation of actin cytoskeleton - Homo sapiens (human)	18	204	6906	740	0.842051	1	ABI2,ACTG1,ARHGEF1,CFL2,CYFIP2,FGFR1,FGFR4,GIT1,IQGAP2,ITGAM,ITGB5,MYLK,PAK4,PDGFD,PPP1R12C,SPATA13,SRC,VAV1
hsa05414	Dilated cardiomyopathy (DCM) - Homo sapiens (human)	7	88	6906	740	0.846282	1	ACTG1,CACNG4,CACNG6,CACNG8,ITGB5,LMNA,TNNI3
hsa00970	Aminoacyl-tRNA biosynthesis - Homo sapiens (human)	3	43	6906	740	0.854289	1	EARS2,SARS2,YARS2
hsa03022	Basal transcription factors - Homo sapiens (human)	3	43	6906	740	0.854289	1	GTF2A2,TAF6,TAF6L
hsa03015	mRNA surveillance pathway - Homo sapiens (human)	7	89	6906	740	0.854367	1	ALYREF,CPSF1,EIF4A3,MAGOHB,NXT1,PPP2R5A,RNPS1
hsa05130	Pathogenic Escherichia coli infection - Homo sapiens (human)	4	55	6906	740	0.855186	1	ACTG1,KRT18,PRKCA,TUBB2B
hsa04520	Adherens junction - Homo sapiens (human)	5	67	6906	740	0.858903	1	ACP1,ACTG1,FGFR1,PTPRJ,SRC
hsa05221	Acute myeloid leukemia - Homo sapiens (human)	5	67	6906	740	0.858903	1	AKT2,CEBPA,IKBKG,ITGAM,STAT5B
hsa05220	Chronic myeloid leukemia - Homo sapiens (human)	6	79	6906	740	0.863915	1	AKT2,CDK4,CDKN1B,E2F1,IKBKG,STAT5B
hsa01521	EGFR tyrosine kinase inhibitor resistance - Homo sapiens (human)	6	80	6906	740	0.87168	1	AKT2,NRG1,NRG2,PDGFD,PRKCA,SRC
hsa04710	Circadian rhythm - Homo sapiens (human)	2	32	6906	740	0.871848	1	NPAS2,RBX1
hsa05164	Influenza A - Homo sapiens (human)	13	157	6906	740	0.872909	1	ACTG1,AGFG1,AKT2,CASP9,CCL2,HNRNPUL1,HSPA1A,HSPA1B,HSPA2,IFNAR2,KPNA2,NXT1,PRKCA
hsa05225	Hepatocellular carcinoma - Homo sapiens (human)	14	168	6906	740	0.874695	1	ACTG1,AKT2,CDK4,DVL2,E2F1,FZD7,HMOX1,LRP5,NQO1,PRKCA,TXNRD1,TXNRD2,WNT3,WNT7B
hsa04930	Type II diabetes mellitus - Homo sapiens (human)	3	45	6906	740	0.874907	1	HKDC1,IRS2,SOCS2
hsa04660	T cell receptor signaling pathway - Homo sapiens (human)	8	103	6906	740	0.875299	1	AKT2,CDK4,IKBKG,MAP3K14,MAP3K8,NFATC1,PAK4,VAV1
hsa00983	Drug metabolism - other enzymes - Homo sapiens (human)	5	69	6906	740	0.875612	1	DUT,HPRT1,NME3,TK1,UCK1
hsa04512	ECM-receptor interaction - Homo sapiens (human)	6	81	6906	740	0.879071	1	CD47,COL6A1,GP1BA,HMMR,ITGB5,SPP1
hsa04371	Apelin signaling pathway - Homo sapiens (human)	11	137	6906	740	0.881578	1	AKT2,GNB5,GNG11,HDAC4,HDAC5,KLF2,MYLK,PDE3B,SMO,SPHK2,SPP1
hsa04921	Oxytocin signaling pathway - Homo sapiens (human)	12	148	6906	740	0.882437	1	ACTG1,CACNG4,CACNG6,CACNG8,CAMK1,CD38,MYLK,NFATC1,PLA2G4A,PPP1R12C,PRKCA,SRC
hsa04917	Prolactin signaling pathway - Homo sapiens (human)	5	70	6906	740	0.883317	1	AKT2,SOCS2,SOCS6,SRC,STAT5B
hsa05323	Rheumatoid arthritis - Homo sapiens (human)	5	70	6906	740	0.883317	1	ATP6V0E2,CCL2,CSF1,CXCL5,TCIRG1
hsa04380	Osteoclast differentiation - Homo sapiens (human)	10	127	6906	740	0.886798	1	AKT2,CSF1,IFNAR2,IKBKG,JUND,MAP3K14,NFATC1,RELB,SQSTM1,TRAF2
hsa04910	Insulin signaling pathway - Homo sapiens (human)	11	138	6906	740	0.887057	1	ACACB,AKT2,FLOT1,HKDC1,IRS2,PDE3B,PPP1R3E,PPP1R3F,PRKAR1B,RPTOR,SOCS2
hsa04931	Insulin resistance - Homo sapiens (human)	8	105	6906	740	0.887956	1	ACACB,AKT2,CPT1A,IRS2,NR1H3,PPP1R3E,SLC27A2,TRIB3
hsa05200	Pathways in cancer - Homo sapiens (human)	48	520	6906	740	0.888884	1	ACADS,AKT2,AR,ARHGEF1,ARNT2,BBC3,BIRC5,BMP4,CASP9,CCND3,CCNE1,CDK2,CDK4,CDKN1B,CEBPA,CKS1B,DAPK1,DAPK2,DVL2,E2F1,EGLN1,EPOR,FGFR1,FGFR4,FH,FZD7,GLI2,GNB5,GNG11,HEYL,HMOX1,IFNAR2,IKBKG,LRP5,MLH1,MSH2,NQO1,PRKCA,RBX1,SMO,STAT5B,TRAF1,TRAF2,TRAF5,TXNRD1,TXNRD2,WNT3,WNT7B
hsa04919	Thyroid hormone signaling pathway - Homo sapiens (human)	9	117	6906	740	0.89274	1	ACTG1,AKT2,BMP4,CASP9,KAT2A,PRKCA,SRC,TFF1,THRA
hsa05226	Gastric cancer - Homo sapiens (human)	12	150	6906	740	0.892772	1	AKT2,CCNE1,CDH17,CDK2,CDKN1B,DVL2,E2F1,FZD7,LRP5,MLH1,WNT3,WNT7B
hsa05165	Human papillomavirus infection - Homo sapiens (human)	27	309	6906	740	0.895874	1	AKT2,CCND3,CCNE1,CDK2,CDK4,CDKN1B,COL6A1,DVL2,E2F1,FZD7,HDAC4,HDAC5,HDAC6,HES4,HES6,HEYL,IFNAR2,IKBKG,ITGB5,LLGL2,MAML3,PARD6A,PPP2R5A,SPP1,TCIRG1,WNT3,WNT7B
hsa04071	Sphingolipid signaling pathway - Homo sapiens (human)	9	118	6906	740	0.898195	1	AKT2,CERS2,DEGS1,PPP2R5A,PRKCA,S1PR3,SGPP1,SPHK2,TRAF2
hsa05020	Prion diseases - Homo sapiens (human)	2	35	6906	740	0.902126	1	C5,HSPA1A
hsa04514	Cell adhesion molecules (CAMs) - Homo sapiens (human)	9	119	6906	740	0.903417	1	CADM1,CLDN15,CLDN23,CLDN3,CNTN1,CNTNAP1,ITGAM,JAM3,NEO1
hsa04611	Platelet activation - Homo sapiens (human)	9	119	6906	740	0.903417	1	ACTG1,AKT2,ARHGEF1,GP1BA,MYLK,PLA2G4A,SRC,TBXAS1,TLN2
hsa05218	Melanoma - Homo sapiens (human)	5	73	6906	740	0.904027	1	AKT2,CDK4,E2F1,FGFR1,PDGFD
hsa04972	Pancreatic secretion - Homo sapiens (human)	7	97	6906	740	0.907307	1	ATP2A3,ATP2B1,BST1,CD38,PRKCA,SLC4A2,TRPC1
hsa04068	FoxO signaling pathway - Homo sapiens (human)	10	131	6906	740	0.907417	1	AKT2,CCNB1,CCNB2,CDK2,CDKN1B,IRS2,KLF2,PLK1,PRMT1,SGK2
hsa04670	Leukocyte transendothelial migration - Homo sapiens (human)	8	109	6906	740	0.910074	1	ACTG1,CLDN15,CLDN23,CLDN3,ITGAM,JAM3,PRKCA,VAV1
hsa05145	Toxoplasmosis - Homo sapiens (human)	7	98	6906	740	0.9126	1	AKT2,CASP9,HSPA1A,HSPA1B,HSPA2,IKBKG,IL10RB
hsa04540	Gap junction - Homo sapiens (human)	6	87	6906	740	0.916265	1	CDK1,DRD1,PDGFD,PRKCA,SRC,TUBB2B
hsa05210	Colorectal cancer - Homo sapiens (human)	6	87	6906	740	0.916265	1	AKT2,BBC3,BIRC5,CASP9,MLH1,MSH2
hsa04140	Autophagy - animal - Homo sapiens (human)	9	122	6906	740	0.91775	1	AKT2,ATG10,DAPK1,DAPK2,HMGB1,IRS2,MLST8,RPTOR,VMP1
hsa04960	Aldosterone-regulated sodium reabsorption - Homo sapiens (human)	2	37	6906	740	0.918452	1	E2F1,PRKCA
hsa04726	Serotonergic synapse - Homo sapiens (human)	8	111	6906	740	0.919664	1	DDC,GABRB3,GNB5,GNG11,PLA2G4A,PRKCA,SLC18A2,TRPC1
hsa05212	Pancreatic cancer - Homo sapiens (human)	5	76	6906	740	0.92146	1	AKT2,CASP9,CDK4,E2F1,IKBKG
hsa05014	Amyotrophic lateral sclerosis (ALS) - Homo sapiens (human)	3	51	6906	740	0.92207	1	CASP9,NDUFB1,TOMM40
hsa04064	NF-kappa B signaling pathway - Homo sapiens (human)	6	90	6906	740	0.930811	1	IKBKG,MAP3K14,RELB,TRAF1,TRAF2,TRAF5
hsa05224	Breast cancer - Homo sapiens (human)	11	148	6906	740	0.931233	1	AKT2,BRCA1,CDK4,DVL2,E2F1,FGFR1,FZD7,HEYL,LRP5,WNT3,WNT7B
hsa05416	Viral myocarditis - Homo sapiens (human)	2	39	6906	740	0.932191	1	ACTG1,CASP9
hsa04664	Fc epsilon RI signaling pathway - Homo sapiens (human)	4	66	6906	740	0.933837	1	AKT2,PLA2G4A,PRKCA,VAV1
hsa05206	MicroRNAs in cancer - Homo sapiens (human)	20	248	6906	740	0.93511	1	BRCA1,CCNE1,CDC25B,CDCA5,CDKN1B,CYP24A1,DNMT1,DNMT3B,E2F1,HDAC4,HMOX1,IRS2,KIF23,PAK4,PRKCA,RECK,RPTOR,VIM,WNT3,ZEB1
hsa04658	Th1 and Th2 cell differentiation - Homo sapiens (human)	5	79	6906	740	0.936032	1	IKBKG,MAML3,NFATC1,STAT5B,TRAF5
hsa04923	Regulation of lipolysis in adipocytes - Homo sapiens (human)	3	54	6906	740	0.938968	1	AKT2,IRS2,PDE3B
hsa04510	Focal adhesion - Homo sapiens (human)	15	195	6906	740	0.938993	1	ACTG1,AKT2,CCND3,COL6A1,ITGB5,MYLK,PAK4,PARVB,PDGFD,PPP1R12C,PRKCA,SPP1,SRC,TLN2,VAV1
hsa04151	PI3K-Akt signaling pathway - Homo sapiens (human)	29	346	6906	740	0.940824	1	AKT2,BDNF,BRCA1,CASP9,CCND3,CCNE1,CDK2,CDK4,CDKN1B,COL6A1,CSF1,EPOR,FGFR1,FGFR4,GNB5,GNG11,IFNAR2,IKBKG,ITGB5,MLST8,MTCP1,PDGFD,PKN1,PKN3,PPP2R5A,PRKCA,RPTOR,SGK2,SPP1
hsa04360	Axon guidance - Homo sapiens (human)	13	174	6906	740	0.942493	1	BMPR1B,CFL2,DPYSL2,NGEF,NRP1,PAK4,PARD6A,PRKCA,RND1,SEMA4D,SMO,SRC,TRPC1
hsa05204	Chemical carcinogenesis - Homo sapiens (human)	4	68	6906	740	0.943039	1	AKR1C2,ALDH3A1,ALDH3B1,EPHX1
hsa05152	Tuberculosis - Homo sapiens (human)	12	163	6906	740	0.943208	1	AKT2,CASP9,CEBPB,CEBPG,HSPD1,IL10RB,ITGAM,KSR1,RIPK2,SPHK2,SRC,TCIRG1
hsa04640	Hematopoietic cell lineage - Homo sapiens (human)	5	82	6906	740	0.948134	1	CD38,CSF1,EPOR,GP1BA,ITGAM
hsa04612	Antigen processing and presentation - Homo sapiens (human)	3	56	6906	740	0.948278	1	HSPA1A,HSPA1B,HSPA2
hsa04152	AMPK signaling pathway - Homo sapiens (human)	8	119	6906	740	0.949733	1	ACACB,AKT2,CPT1A,HNF4A,IRS2,PPP2R5A,RPTOR,STRADB
hsa04730	Long-term depression - Homo sapiens (human)	3	57	6906	740	0.952421	1	GNAZ,PLA2G4A,PRKCA
hsa04728	Dopaminergic synapse - Homo sapiens (human)	9	132	6906	740	0.953158	1	AKT2,ARRB2,DDC,DRD1,GNB5,GNG11,PPP2R5A,PRKCA,SLC18A2
hsa04662	B cell receptor signaling pathway - Homo sapiens (human)	4	71	6906	740	0.954668	1	AKT2,IKBKG,NFATC1,VAV1
hsa04062	Chemokine signaling pathway - Homo sapiens (human)	13	179	6906	740	0.955331	1	AKT2,ARRB1,ARRB2,CCL2,CCR7,CXCL5,ELMO1,GNB5,GNG11,IKBKG,SRC,STAT5B,VAV1
hsa04925	Aldosterone synthesis and secretion - Homo sapiens (human)	6	97	6906	740	0.956405	1	ATP2B1,CACNA1H,CAMK1,DAGLA,PRKCA,PRKD1
hsa04261	Adrenergic signaling in cardiomyocytes - Homo sapiens (human)	10	145	6906	740	0.956498	1	AKT2,ATP2B1,CACNG4,CACNG6,CACNG8,CREM,PPP2R5A,PRKCA,SCN1B,TNNI3
hsa04141	Protein processing in endoplasmic reticulum - Homo sapiens (human)	11	157	6906	740	0.957418	1	BAG2,DERL2,DNAJC1,EDEM2,HSPA1A,HSPA1B,HSPA2,HSPBP1,MBTPS2,RBX1,TRAF2
hsa05214	Glioma - Homo sapiens (human)	4	72	6906	740	0.95803	1	AKT2,CDK4,E2F1,PRKCA
hsa05213	Endometrial cancer - Homo sapiens (human)	3	59	6906	740	0.959793	1	AKT2,CASP9,MLH1
hsa04020	Calcium signaling pathway - Homo sapiens (human)	13	182	6906	740	0.961764	1	ATP2A3,ATP2B1,CACNA1H,CD38,DRD1,MYLK,ORAI2,P2RX4,PDE1C,PRKCA,SLC25A5,SPHK2,VDAC2
hsa04922	Glucagon signaling pathway - Homo sapiens (human)	6	99	6906	740	0.961948	1	ACACB,AKT2,CPT1A,PDE3B,PGAM2,PRMT1
hsa04970	Salivary secretion - Homo sapiens (human)	5	87	6906	740	0.963773	1	ATP2B1,BST1,CD38,PRKCA,SLC4A2
hsa04727	GABAergic synapse - Homo sapiens (human)	5	89	6906	740	0.968713	1	GABRB3,GNB5,GNG11,PRKCA,SRC
hsa04916	Melanogenesis - Homo sapiens (human)	6	102	6906	740	0.969066	1	DVL2,EDN1,FZD7,PRKCA,WNT3,WNT7B
hsa04145	Phagosome - Homo sapiens (human)	8	128	6906	740	0.971251	1	ACTG1,ATP6V0E2,C1R,HGS,ITGAM,ITGB5,TCIRG1,TUBB2B
hsa05160	Hepatitis C - Homo sapiens (human)	8	128	6906	740	0.971251	1	AKT2,CLDN15,CLDN23,CLDN3,IFNAR2,IKBKG,NR1H3,TRAF2
hsa04530	Tight junction - Homo sapiens (human)	11	165	6906	740	0.972848	1	ACTG1,CDK4,CLDN15,CLDN23,CLDN3,JAM3,LLGL2,NEDD4,PARD6A,PCNA,SRC
hsa04924	Renin secretion - Homo sapiens (human)	3	64	6906	740	0.973805	1	PDE1C,PDE3A,PDE3B
hsa04927	Cortisol synthesis and secretion - Homo sapiens (human)	3	64	6906	740	0.973805	1	CACNA1H,PBX1,PDE8A
hsa05167	Kaposi's sarcoma-associated herpesvirus infection - Homo sapiens (human)	12	178	6906	740	0.974667	1	AKT2,CASP9,CDK4,E2F1,GNB5,GNG11,IFNAR2,IKBKG,NFATC1,SRC,TRAF2,UBB
hsa04926	Relaxin signaling pathway - Homo sapiens (human)	8	130	6906	740	0.974713	1	AKT2,ARRB1,ARRB2,EDN1,GNB5,GNG11,PRKCA,SRC
hsa04015	Rap1 signaling pathway - Homo sapiens (human)	14	202	6906	740	0.975617	1	ACTG1,AKT2,CSF1,FGFR1,FGFR4,ITGAM,PARD6A,PDGFD,PRKCA,PRKD1,RAP1GAP,SIPA1L3,SRC,TLN2
hsa01522	Endocrine resistance - Homo sapiens (human)	5	95	6906	740	0.980041	1	AKT2,CDK4,CDKN1B,E2F1,SRC
hsa04713	Circadian entrainment - Homo sapiens (human)	5	95	6906	740	0.980041	1	CACNA1H,GNB5,GNG11,JAM3,PRKCA
hsa04022	cGMP-PKG signaling pathway - Homo sapiens (human)	10	160	6906	740	0.982114	1	AKT2,ATP2A3,ATP2B1,IRS2,MYLK,NFATC1,PDE3A,PDE3B,SLC25A5,VDAC2
hsa04915	Estrogen signaling pathway - Homo sapiens (human)	8	136	6906	740	0.982938	1	AKT2,HSPA1A,HSPA1B,HSPA2,KRT10,KRT18,SRC,TFF1
hsa03320	PPAR signaling pathway - Homo sapiens (human)	3	71	6906	740	0.98585	1	CPT1A,NR1H3,SLC27A2
hsa05034	Alcoholism - Homo sapiens (human)	11	176	6906	740	0.985859	1	BDNF,CAMKK1,DDC,DRD1,GNB5,GNG11,HDAC4,HDAC5,HDAC6,SLC18A2,SLC29A1
hsa04072	Phospholipase D signaling pathway - Homo sapiens (human)	8	139	6906	740	0.986048	1	AGPAT2,AKT2,DGKD,DNM1,PDGFD,PLA2G4A,PRKCA,SPHK2
hsa04621	NOD-like receptor signaling pathway - Homo sapiens (human)	10	164	6906	740	0.986062	1	CARD8,CCL2,GSDMD,IFNAR2,IKBKG,RBCK1,RIPK2,TRAF2,TRAF5,VDAC2
hsa04620	Toll-like receptor signaling pathway - Homo sapiens (human)	5	100	6906	740	0.986418	1	AKT2,IFNAR2,IKBKG,MAP3K8,SPP1
hsa05205	Proteoglycans in cancer - Homo sapiens (human)	13	201	6906	740	0.986606	1	ACTG1,AKT2,ARHGEF1,FGFR1,FZD7,ITGB5,PPP1R12C,PRKCA,SMO,SRC,TFAP4,WNT3,WNT7B
hsa04630	Jak-STAT signaling pathway - Homo sapiens (human)	9	156	6906	740	0.989565	1	AKT2,CCND3,EPOR,IFNAR2,IL10RB,IL27RA,SOCS2,SOCS6,STAT5B
hsa00982	Drug metabolism - cytochrome P450 - Homo sapiens (human)	2	59	6906	740	0.990139	1	ALDH3A1,ALDH3B1
hsa04971	Gastric acid secretion - Homo sapiens (human)	3	76	6906	740	0.990977	1	MYLK,PRKCA,SLC4A2
hsa04623	Cytosolic DNA-sensing pathway - Homo sapiens (human)	2	60	6906	740	0.991073	1	IKBKG,POLR3E
hsa04024	cAMP signaling pathway - Homo sapiens (human)	12	198	6906	740	0.992245	1	ABCC4,AKT2,ATP2B1,BDNF,DRD1,NFATC1,PDE3A,PDE3B,PDE4B,PDE4D,TNNI3,VAV1
hsa04659	Th17 cell differentiation - Homo sapiens (human)	4	94	6906	740	0.993033	1	IKBKG,IL27RA,NFATC1,STAT5B
hsa04750	Inflammatory mediator regulation of TRP channels - Homo sapiens (human)	4	96	6906	740	0.99413	1	F2RL1,PLA2G4A,PRKCA,SRC
hsa04724	Glutamatergic synapse - Homo sapiens (human)	5	111	6906	740	0.994345	1	GNB5,GNG11,PLA2G4A,PRKCA,TRPC1
hsa05132	Salmonella infection - Homo sapiens (human)	3	84	6906	740	0.995673	1	ACTG1,PKN1,PKN3
hsa04622	RIG-I-like receptor signaling pathway - Homo sapiens (human)	2	68	6906	740	0.996003	1	IKBKG,TRAF2
hsa04270	Vascular smooth muscle contraction - Homo sapiens (human)	5	116	6906	740	0.996248	1	ARHGEF1,MYLK,PLA2G4A,PPP1R12C,PRKCA
hsa04211	Longevity regulating pathway - Homo sapiens (human)	3	87	6906	740	0.996729	1	AKT2,IRS2,RPTOR
hsa04014	Ras signaling pathway - Homo sapiens (human)	13	226	6906	740	0.997099	1	AKT2,BDNF,CSF1,FGFR1,FGFR4,GNB5,GNG11,IKBKG,KSR1,PAK4,PDGFD,PLA2G4A,PRKCA
hsa04974	Protein digestion and absorption - Homo sapiens (human)	3	90	6906	740	0.997533	1	COL18A1,COL6A1,SLC7A7
hsa04912	GnRH signaling pathway - Homo sapiens (human)	3	91	6906	740	0.997755	1	PLA2G4A,PRKCA,SRC
hsa04918	Thyroid hormone synthesis - Homo sapiens (human)	2	75	6906	740	0.998041	1	GSR,PRKCA
hsa05146	Amoebiasis - Homo sapiens (human)	3	95	6906	740	0.998464	1	ITGAM,PRKCA,SERPINB9
hsa05322	Systemic lupus erythematosus - Homo sapiens (human)	4	112	6906	740	0.998565	1	C1R,C1S,C5,SNRPB
hsa04725	Cholinergic synapse - Homo sapiens (human)	4	113	6906	740	0.998689	1	AKT2,GNB5,GNG11,PRKCA
hsa04742	Taste transduction - Homo sapiens (human)	2	82	6906	740	0.999048	1	PDE1C,SCN9A
hsa05142	Chagas disease (American trypanosomiasis) - Homo sapiens (human)	3	101	6906	740	0.999137	1	AKT2,CCL2,IKBKG
hsa04911	Insulin secretion - Homo sapiens (human)	2	84	6906	740	0.999226	1	PRKCA,STX1A
hsa04650	Natural killer cell mediated cytotoxicity - Homo sapiens (human)	4	125	6906	740	0.999562	1	IFNAR2,NFATC1,PRKCA,VAV1
hsa04060	Cytokine-cytokine receptor interaction - Homo sapiens (human)	12	254	6906	740	0.999832	1	BMPR1B,CCL2,CCR7,CSF1,CXCL5,EDA2R,EPOR,IFNAR2,IL10RB,IL17RB,IL17RC,INHBB
hsa04722	Neurotrophin signaling pathway - Homo sapiens (human)	3	119	6906	740	0.999852	1	AKT2,BDNF,RIPK2
hsa04080	Neuroactive ligand-receptor interaction - Homo sapiens (human)	8	275	6906	740	1	1	DRD1,F2RL1,GABRB3,MAP3K14,P2RX4,P2RY6,S1PR3,THRA
hsa04740	Olfactory transduction - Homo sapiens (human)	4	402	6906	740	1	1	ARRB1,ARRB2,NCALD,PDE1C
